# HiCUP-Plus: a fast open-source pipeline for accurately processing large scale Hi-C sequence data

**DOI:** 10.1101/2022.05.18.492393

**Authors:** S. Thomas Kelly, Satoshi Yuhara

## Abstract

Hi-C is an unbiased genome-wide assay to study 3D chromosome conformation and gene-regulation. The HiCUP pipeline is an open-source tool to process Hi-C from massively parallel sequencing while accounting for biases specific to the restriction enzyme digests used. It is an excellent solution tailored to analyse this technique, however the latest aligner supported by the current release is Bowtie2. To improve the computational performance and mapping accuracy when using the HiCUP pipeline, we have modified it to optionally call the HiSAT2 and Dragen aligners. This allows using the HiCUP pipeline with 3^rd^ party aligners, including the commercially-licensed high performance Dragen aligner. The HiCUP+ pipeline is modified extensively to be compatible with Dragen outputs while ensuring that the same results as the original pipeline can be reproduced with the Bowtie or Bowtie2 aligners. Using the highly accurate HiSAT2 or Dragen aligners produces larger outputs with a higher proportion of uniquely mapped read pairs. It is therefore feasible to leverage the reduced compute-time of Dragen to reduce compute costs and turnaround-time without compromising quality of results. The HiCUP pipeline and Dragen both compute rich summary information.
