## Supplementary Table S1 for "HiCUP-Plus: a fast open-source pipeline for accurately processing large scale Hi-C sequence data"

### Sheet: total-runtime
pipeline	version	aligner	reads	DRR179523	DRR179524	DRR179525
HiCUP	v0.8.3	Bowtie 1.1.2	1000	18.2391	17.8077	17.7447
HiCUP	v0.8.3	Bowtie2 2.4.5	1000	17.9086	18.4681	17.8358
HiCUP+	v1.0.1	Bowtie 1.1.2	1000	19.627	19.8199	20.0281
HiCUP+	v1.0.1	Bowtie2 2.4.5	1000	19.7167	19.7807	19.7995
HiCUP+	v1.0.1	HiSAT2 2.2.1	1000	20.9467	20.5295	20.7761
HiCUP+	v1.0.1	Dragen 3.8.4	1000	30.898	31.8527	32.0791
HiCUP	v0.8.3	Bowtie 1.1.2	10000	17.941	17.8593	17.8604
HiCUP	v0.8.3	Bowtie2 2.4.5	10000	17.9803	17.796	17.8708
HiCUP+	v1.0.1	Bowtie 1.1.2	10000	19.6071	19.8303	19.5567
HiCUP+	v1.0.1	Bowtie2 2.4.5	10000	20.0942	19.8114	20.0192
HiCUP+	v1.0.1	HiSAT2 2.2.1	10000	21.7308	20.925	20.9001
HiCUP+	v1.0.1	Dragen 3.8.4	10000	31.8098	31.7652	31.8387
HiCUP	v0.8.3	Bowtie 1.1.2	100000	29.9622	25.8397	25.8993
HiCUP	v0.8.3	Bowtie2 2.4.5	100000	32.1929	23.6869	25.7372
HiCUP+	v1.0.1	Bowtie 1.1.2	100000	25.9617	25.7578	25.7733
HiCUP+	v1.0.1	Bowtie2 2.4.5	100000	26.0871	24.6277	25.8707
HiCUP+	v1.0.1	HiSAT2 2.2.1	100000	36.1321	28.9896	30.437
HiCUP+	v1.0.1	Dragen 3.8.4	100000	38.9366	37.9282	39.4631
HiCUP	v0.8.3	Bowtie 1.1.2	1000000	119.07	115.603	117.464
HiCUP	v0.8.3	Bowtie2 2.4.5	1000000	106.336	103.592	107.883
HiCUP+	v1.0.1	Bowtie 1.1.2	1000000	115.374	117.467	115.555
HiCUP+	v1.0.1	Bowtie2 2.4.5	1000000	105.769	106.186	108.277
HiCUP+	v1.0.1	HiSAT2 2.2.1	1000000	124.921	121.231	125.648
HiCUP+	v1.0.1	Dragen 3.8.4	1000000	114.928	111.852	111.728
HiCUP	v0.8.3	Bowtie 1.1.2	10000000	982.183	979.982	998.487
HiCUP	v0.8.3	Bowtie2 2.4.5	10000000	861.659	854.477	865.878
HiCUP+	v1.0.1	Bowtie 1.1.2	10000000	985.197	979.678	995.074
HiCUP+	v1.0.1	Bowtie2 2.4.5	10000000	867.499	845.346	871.351
HiCUP+	v1.0.1	HiSAT2 2.2.1	10000000	1027.66	992.509	1033.64
HiCUP+	v1.0.1	Dragen 3.8.4	10000000	823.341	805.024	828.14
HiCUP	v0.8.3	Bowtie 1.1.2	100000000	9572.37	9556.1	9698.87
HiCUP	v0.8.3	Bowtie2 2.4.5	100000000	8290.52	8183.92	8324.99
HiCUP+	v1.0.1	Bowtie 1.1.2	100000000	9588.4	9541.81	9672.92
HiCUP+	v1.0.1	Bowtie2 2.4.5	100000000	8351.29	8206.6	8409.8
HiCUP+	v1.0.1	HiSAT2 2.2.1	100000000	10009.8	9714.23	10025.8
HiCUP+	v1.0.1	Dragen 3.8.4	100000000	7885.39	7664.98	7918.61

### Sheet: hicup-plus-1-truncater
pipeline	version	aligner	reads	DRR179523	DRR179524	DRR179525
HiCUP	v0.8.3	Bowtie 1.1.2	1000
HiCUP	v0.8.3	Bowtie2 2.4.5	1000
HiCUP+	v1.0.1	Bowtie 1.1.2	1000	2.29023	2.27297	2.29263
HiCUP+	v1.0.1	Bowtie2 2.4.5	1000	2.2688	2.26956	2.27377
HiCUP+	v1.0.1	HiSAT2 2.2.1	1000	2.27795	2.27101	2.26883
HiCUP+	v1.0.1	Dragen 3.8.4	1000	2.27749	2.26957	2.27153
HiCUP	v0.8.3	Bowtie 1.1.2	10000
HiCUP	v0.8.3	Bowtie2 2.4.5	10000
HiCUP+	v1.0.1	Bowtie 1.1.2	10000	2.27311	2.26941	2.27561
HiCUP+	v1.0.1	Bowtie2 2.4.5	10000	2.28614	2.27069	2.26949
HiCUP+	v1.0.1	HiSAT2 2.2.1	10000	2.27661	2.27081	2.26944
HiCUP+	v1.0.1	Dragen 3.8.4	10000	2.27608	2.27357	2.27447
HiCUP	v0.8.3	Bowtie 1.1.2	100000
HiCUP	v0.8.3	Bowtie2 2.4.5	100000
HiCUP+	v1.0.1	Bowtie 1.1.2	100000	3.2988	3.27407	3.27358
HiCUP+	v1.0.1	Bowtie2 2.4.5	100000	3.27909	3.28569	3.27554
HiCUP+	v1.0.1	HiSAT2 2.2.1	100000	3.2832	3.27545	3.27815
HiCUP+	v1.0.1	Dragen 3.8.4	100000	3.28907	3.27303	3.27375
HiCUP	v0.8.3	Bowtie 1.1.2	1000000
HiCUP	v0.8.3	Bowtie2 2.4.5	1000000
HiCUP+	v1.0.1	Bowtie 1.1.2	1000000	14.3301	14.2935	14.3059
HiCUP+	v1.0.1	Bowtie2 2.4.5	1000000	14.3402	14.3343	14.3228
HiCUP+	v1.0.1	HiSAT2 2.2.1	1000000	14.347	14.293	14.3054
HiCUP+	v1.0.1	Dragen 3.8.4	1000000	14.2849	14.3188	14.3015
HiCUP	v0.8.3	Bowtie 1.1.2	10000000
HiCUP	v0.8.3	Bowtie2 2.4.5	10000000
HiCUP+	v1.0.1	Bowtie 1.1.2	10000000	121.434	122.492	123.577
HiCUP+	v1.0.1	Bowtie2 2.4.5	10000000	121.526	122.461	123.51
HiCUP+	v1.0.1	HiSAT2 2.2.1	10000000	121.565	122.534	123.531
HiCUP+	v1.0.1	Dragen 3.8.4	10000000	121.526	122.427	122.523
HiCUP	v0.8.3	Bowtie 1.1.2	100000000
HiCUP	v0.8.3	Bowtie2 2.4.5	100000000
HiCUP+	v1.0.1	Bowtie 1.1.2	100000000	1203.48	1216.78	1224.02
HiCUP+	v1.0.1	Bowtie2 2.4.5	100000000	1205.95	1218.94	1225.98
HiCUP+	v1.0.1	HiSAT2 2.2.1	100000000	1202.89	1218.63	1221.88
HiCUP+	v1.0.1	Dragen 3.8.4	100000000	1202.78	1219.49	1228

### Sheet: hicup-plus-2-mapper
pipeline	version	aligner	reads	DRR179523	DRR179524	DRR179525
HiCUP	v0.8.3	Bowtie 1.1.2	1000
HiCUP	v0.8.3	Bowtie2 2.4.5	1000
HiCUP+	v1.0.1	Bowtie 1.1.2	1000	4.29091	4.29169	4.28795
HiCUP+	v1.0.1	Bowtie2 2.4.5	1000	4.28448	4.29365	4.2902
HiCUP+	v1.0.1	HiSAT2 2.2.1	1000	5.29524	5.29086	5.2924
HiCUP+	v1.0.1	Dragen 3.8.4	1000	15.3041	16.3147	16.3157
HiCUP	v0.8.3	Bowtie 1.1.2	10000
HiCUP	v0.8.3	Bowtie2 2.4.5	10000
HiCUP+	v1.0.1	Bowtie 1.1.2	10000	4.2866	4.28789	4.30186
HiCUP+	v1.0.1	Bowtie2 2.4.5	10000	4.52072	4.28912	4.57561
HiCUP+	v1.0.1	HiSAT2 2.2.1	10000	6.29424	5.29427	5.30416
HiCUP+	v1.0.1	Dragen 3.8.4	10000	16.3211	16.3164	16.3552
HiCUP	v0.8.3	Bowtie 1.1.2	100000
HiCUP	v0.8.3	Bowtie2 2.4.5	100000
HiCUP+	v1.0.1	Bowtie 1.1.2	100000	8.30731	8.31077	8.29911
HiCUP+	v1.0.1	Bowtie2 2.4.5	100000	7.2963	7.3022	7.30464
HiCUP+	v1.0.1	HiSAT2 2.2.1	100000	15.3222	9.30118	9.30738
HiCUP+	v1.0.1	Dragen 3.8.4	100000	19.3218	17.342	17.3332
HiCUP	v0.8.3	Bowtie 1.1.2	1000000
HiCUP	v0.8.3	Bowtie2 2.4.5	1000000
HiCUP+	v1.0.1	Bowtie 1.1.2	1000000	55.4332	56.4577	55.4268
HiCUP+	v1.0.1	Bowtie2 2.4.5	1000000	39.5423	39.3857	39.406
HiCUP+	v1.0.1	HiSAT2 2.2.1	1000000	37.4599	38.4222	38.4015
HiCUP+	v1.0.1	Dragen 3.8.4	1000000	34.3712	33.4047	32.399
HiCUP	v0.8.3	Bowtie 1.1.2	10000000
HiCUP	v0.8.3	Bowtie2 2.4.5	10000000
HiCUP+	v1.0.1	Bowtie 1.1.2	10000000	524.382	537.493	534.553
HiCUP+	v1.0.1	Bowtie2 2.4.5	10000000	341.159	342.997	346.137
HiCUP+	v1.0.1	HiSAT2 2.2.1	10000000	324.211	323.118	324.029
HiCUP+	v1.0.1	Dragen 3.8.4	10000000	182.047	182.873	182.916
HiCUP	v0.8.3	Bowtie 1.1.2	100000000
HiCUP	v0.8.3	Bowtie2 2.4.5	100000000
HiCUP+	v1.0.1	Bowtie 1.1.2	100000000	5275.84	5354.04	5339.58
HiCUP+	v1.0.1	Bowtie2 2.4.5	100000000	3346.38	3383.36	3396.18
HiCUP+	v1.0.1	HiSAT2 2.2.1	100000000	3223.07	3249.95	3234.19
HiCUP+	v1.0.1	Dragen 3.8.4	100000000	1708.27	1714.44	1720.9

### Sheet: hicup-plus-2-a-aligner
pipeline	version	aligner	reads	DRR179523	DRR179524	DRR179525
HiCUP	v0.8.3	Bowtie 1.1.2	1000
HiCUP	v0.8.3	Bowtie2 2.4.5	1000
HiCUP+	v1.0.1	Bowtie 1.1.2	1000	3.17813	3.24301	3.17895
HiCUP+	v1.0.1	Bowtie2 2.4.5	1000	2.61484	2.622	2.69104
HiCUP+	v1.0.1	HiSAT2 2.2.1	1000	2.32078	2.31277	2.31802
HiCUP+	v1.0.1	Dragen 3.8.4	1000	1.64221	1.97655	2.05424
HiCUP	v0.8.3	Bowtie 1.1.2	10000
HiCUP	v0.8.3	Bowtie2 2.4.5	10000
HiCUP+	v1.0.1	Bowtie 1.1.2	10000	2.81167	2.85932	2.84844
HiCUP+	v1.0.1	Bowtie2 2.4.5	10000	2.84748	2.6693	2.87674
HiCUP+	v1.0.1	HiSAT2 2.2.1	10000	3.20916	2.21974	2.21734
HiCUP+	v1.0.1	Dragen 3.8.4	10000	1.96772	1.90317	2.01526
HiCUP	v0.8.3	Bowtie 1.1.2	100000
HiCUP	v0.8.3	Bowtie2 2.4.5	100000
HiCUP+	v1.0.1	Bowtie 1.1.2	100000	2.78587	2.7957	2.42636
HiCUP+	v1.0.1	Bowtie2 2.4.5	100000	4.01379	4.14393	3.99977
HiCUP+	v1.0.1	HiSAT2 2.2.1	100000	4.75094	4.90794	5.12105
HiCUP+	v1.0.1	Dragen 3.8.4	100000	2.99214	3.07775	2.922
HiCUP	v0.8.3	Bowtie 1.1.2	1000000
HiCUP	v0.8.3	Bowtie2 2.4.5	1000000
HiCUP+	v1.0.1	Bowtie 1.1.2	1000000	10.6696	10.7015	10.0267
HiCUP+	v1.0.1	Bowtie2 2.4.5	1000000	20.1492	19.8008	20.3381
HiCUP+	v1.0.1	HiSAT2 2.2.1	1000000	22.8071	23.4276	23.3778
HiCUP+	v1.0.1	Dragen 3.8.4	1000000	17.8342	18.0377	18.1163
HiCUP	v0.8.3	Bowtie 1.1.2	10000000
HiCUP	v0.8.3	Bowtie2 2.4.5	10000000
HiCUP+	v1.0.1	Bowtie 1.1.2	10000000	86.7479	89.1578	88.3115
HiCUP+	v1.0.1	Bowtie2 2.4.5	10000000	179.489	180.87	181.95
HiCUP+	v1.0.1	HiSAT2 2.2.1	10000000	209.324	209.021	209.026
HiCUP+	v1.0.1	Dragen 3.8.4	10000000	157.388	159.494	159.473
HiCUP	v0.8.3	Bowtie 1.1.2	100000000
HiCUP	v0.8.3	Bowtie2 2.4.5	100000000
HiCUP+	v1.0.1	Bowtie 1.1.2	100000000	875.137	880.722	881.468
HiCUP+	v1.0.1	Bowtie2 2.4.5	100000000	1787.21	1790.23	1799.25
HiCUP+	v1.0.1	HiSAT2 2.2.1	100000000	2088.37	2116.34	2106.92
HiCUP+	v1.0.1	Dragen 3.8.4	100000000	1565.82	1570.89	1577.44

### Sheet: hicup-plus-2-b-pairing
pipeline	version	aligner	reads	DRR179523	DRR179524	DRR179525
HiCUP	v0.8.3	Bowtie 1.1.2	1000
HiCUP	v0.8.3	Bowtie2 2.4.5	1000
HiCUP+	v1.0.1	Bowtie 1.1.2	1000	1.11278	1.04868	1.10901
HiCUP+	v1.0.1	Bowtie2 2.4.5	1000	1.66965	1.67164	1.59916
HiCUP+	v1.0.1	HiSAT2 2.2.1	1000	2.97446	2.97809	2.97438
HiCUP+	v1.0.1	Dragen 3.8.4	1000	13.6619	14.3381	14.2615
HiCUP	v0.8.3	Bowtie 1.1.2	10000
HiCUP	v0.8.3	Bowtie2 2.4.5	10000
HiCUP+	v1.0.1	Bowtie 1.1.2	10000	1.47494	1.42857	1.45341
HiCUP+	v1.0.1	Bowtie2 2.4.5	10000	1.67324	1.61982	1.69887
HiCUP+	v1.0.1	HiSAT2 2.2.1	10000	3.08508	3.07452	3.08682
HiCUP+	v1.0.1	Dragen 3.8.4	10000	14.3534	14.4132	14.3399
HiCUP	v0.8.3	Bowtie 1.1.2	100000
HiCUP	v0.8.3	Bowtie2 2.4.5	100000
HiCUP+	v1.0.1	Bowtie 1.1.2	100000	5.52144	5.51508	5.87275
HiCUP+	v1.0.1	Bowtie2 2.4.5	100000	3.28251	3.15827	3.30487
HiCUP+	v1.0.1	HiSAT2 2.2.1	100000	10.5713	4.39323	4.18632
HiCUP+	v1.0.1	Dragen 3.8.4	100000	16.3296	14.2642	14.4112
HiCUP	v0.8.3	Bowtie 1.1.2	1000000
HiCUP	v0.8.3	Bowtie2 2.4.5	1000000
HiCUP+	v1.0.1	Bowtie 1.1.2	1000000	44.7636	45.7562	45.4001
HiCUP+	v1.0.1	Bowtie2 2.4.5	1000000	19.393	19.5849	19.0679
HiCUP+	v1.0.1	HiSAT2 2.2.1	1000000	14.6528	14.9945	15.0237
HiCUP+	v1.0.1	Dragen 3.8.4	1000000	16.537	15.3671	14.2827
HiCUP	v0.8.3	Bowtie 1.1.2	10000000
HiCUP	v0.8.3	Bowtie2 2.4.5	10000000
HiCUP+	v1.0.1	Bowtie 1.1.2	10000000	437.634	448.335	446.242
HiCUP+	v1.0.1	Bowtie2 2.4.5	10000000	161.67	162.127	164.187
HiCUP+	v1.0.1	HiSAT2 2.2.1	10000000	114.887	114.097	115.003
HiCUP+	v1.0.1	Dragen 3.8.4	10000000	24.6582	23.3785	23.4428
HiCUP	v0.8.3	Bowtie 1.1.2	100000000
HiCUP	v0.8.3	Bowtie2 2.4.5	100000000
HiCUP+	v1.0.1	Bowtie 1.1.2	100000000	4400.71	4473.32	4458.12
HiCUP+	v1.0.1	Bowtie2 2.4.5	100000000	1559.18	1593.13	1596.93
HiCUP+	v1.0.1	HiSAT2 2.2.1	100000000	1134.69	1133.61	1127.27
HiCUP+	v1.0.1	Dragen 3.8.4	100000000	142.455	143.555	143.456

### Sheet: hicup-plus-3-filter
pipeline	version	aligner	reads	DRR179523	DRR179524	DRR179525
HiCUP	v0.8.3	Bowtie 1.1.2	1000
HiCUP	v0.8.3	Bowtie2 2.4.5	1000
HiCUP+	v1.0.1	Bowtie 1.1.2	1000	6.60548	6.66624	6.76087
HiCUP+	v1.0.1	Bowtie2 2.4.5	1000	6.53179	6.57734	6.65561
HiCUP+	v1.0.1	HiSAT2 2.2.1	1000	6.57611	6.51385	6.57708
HiCUP+	v1.0.1	Dragen 3.8.4	1000	6.59345	6.59755	6.64854
HiCUP	v0.8.3	Bowtie 1.1.2	10000
HiCUP	v0.8.3	Bowtie2 2.4.5	10000
HiCUP+	v1.0.1	Bowtie 1.1.2	10000	6.57129	6.58389	6.57713
HiCUP+	v1.0.1	Bowtie2 2.4.5	10000	6.72321	6.57509	6.59451
HiCUP+	v1.0.1	HiSAT2 2.2.1	10000	6.57762	6.68105	6.7362
HiCUP+	v1.0.1	Dragen 3.8.4	10000	6.73058	6.62375	6.54975
HiCUP	v0.8.3	Bowtie 1.1.2	100000
HiCUP	v0.8.3	Bowtie2 2.4.5	100000
HiCUP+	v1.0.1	Bowtie 1.1.2	100000	7.63432	7.58249	7.58689
HiCUP+	v1.0.1	Bowtie2 2.4.5	100000	7.77318	7.57161	7.61391
HiCUP+	v1.0.1	HiSAT2 2.2.1	100000	8.71354	8.64631	8.64324
HiCUP+	v1.0.1	Dragen 3.8.4	100000	8.73564	8.65364	8.62056
HiCUP	v0.8.3	Bowtie 1.1.2	1000000
HiCUP	v0.8.3	Bowtie2 2.4.5	1000000
HiCUP+	v1.0.1	Bowtie 1.1.2	1000000	23.5994	24.9518	24.6133
HiCUP+	v1.0.1	Bowtie2 2.4.5	1000000	26.6849	28.6203	27.6116
HiCUP+	v1.0.1	HiSAT2 2.2.1	1000000	38.8137	37.9404	38.8166
HiCUP+	v1.0.1	Dragen 3.8.4	1000000	35.6861	36.6786	36.7476
HiCUP	v0.8.3	Bowtie 1.1.2	10000000
HiCUP	v0.8.3	Bowtie2 2.4.5	10000000
HiCUP+	v1.0.1	Bowtie 1.1.2	10000000	180.018	179.055	176.008
HiCUP+	v1.0.1	Bowtie2 2.4.5	10000000	208.159	205.913	206.172
HiCUP+	v1.0.1	HiSAT2 2.2.1	10000000	310.053	307.284	310.277
HiCUP+	v1.0.1	Dragen 3.8.4	10000000	291.211	301.293	297.229
HiCUP	v0.8.3	Bowtie 1.1.2	100000000
HiCUP	v0.8.3	Bowtie2 2.4.5	100000000
HiCUP+	v1.0.1	Bowtie 1.1.2	100000000	1603.18	1629.34	1607.08
HiCUP+	v1.0.1	Bowtie2 2.4.5	100000000	1916.45	1927.31	1912.43
HiCUP+	v1.0.1	HiSAT2 2.2.1	100000000	2912.88	2872.64	2886.56
HiCUP+	v1.0.1	Dragen 3.8.4	100000000	2749.79	2774.97	2770.94

### Sheet: hicup-plus-4-deduplicator
pipeline	version	aligner	reads	DRR179523	DRR179524	DRR179525
HiCUP	v0.8.3	Bowtie 1.1.2	1000
HiCUP	v0.8.3	Bowtie2 2.4.5	1000
HiCUP+	v1.0.1	Bowtie 1.1.2	1000	2.49678	2.4954	2.50121
HiCUP+	v1.0.1	Bowtie2 2.4.5	1000	2.49994	2.50113	2.49892
HiCUP+	v1.0.1	HiSAT2 2.2.1	1000	2.50002	2.50328	2.49865
HiCUP+	v1.0.1	Dragen 3.8.4	1000	2.50191	2.50211	2.50446
HiCUP	v0.8.3	Bowtie 1.1.2	10000
HiCUP	v0.8.3	Bowtie2 2.4.5	10000
HiCUP+	v1.0.1	Bowtie 1.1.2	10000	2.54109	2.50431	2.49852
HiCUP+	v1.0.1	Bowtie2 2.4.5	10000	2.51354	2.49783	2.50442
HiCUP+	v1.0.1	HiSAT2 2.2.1	10000	2.49865	2.50725	2.53707
HiCUP+	v1.0.1	Dragen 3.8.4	10000	2.50046	2.50078	2.50115
HiCUP	v0.8.3	Bowtie 1.1.2	100000
HiCUP	v0.8.3	Bowtie2 2.4.5	100000
HiCUP+	v1.0.1	Bowtie 1.1.2	100000	2.51999	2.52129	2.5015
HiCUP+	v1.0.1	Bowtie2 2.4.5	100000	3.50067	2.49713	3.50529
HiCUP+	v1.0.1	HiSAT2 2.2.1	100000	4.50686	3.50851	4.51987
HiCUP+	v1.0.1	Dragen 3.8.4	100000	3.5198	3.53605	4.52832
HiCUP	v0.8.3	Bowtie 1.1.2	1000000
HiCUP	v0.8.3	Bowtie2 2.4.5	1000000
HiCUP+	v1.0.1	Bowtie 1.1.2	1000000	17.6243	16.5372	16.5485
HiCUP+	v1.0.1	Bowtie2 2.4.5	1000000	20.5663	18.5358	21.6641
HiCUP+	v1.0.1	HiSAT2 2.2.1	1000000	29.5853	25.5517	29.5676
HiCUP+	v1.0.1	Dragen 3.8.4	1000000	25.569	22.5549	23.5665
HiCUP	v0.8.3	Bowtie 1.1.2	10000000
HiCUP	v0.8.3	Bowtie2 2.4.5	10000000
HiCUP+	v1.0.1	Bowtie 1.1.2	10000000	153.895	135.856	154.91
HiCUP+	v1.0.1	Bowtie2 2.4.5	10000000	189.884	168.883	190.96
HiCUP+	v1.0.1	HiSAT2 2.2.1	10000000	266.972	234.94	271.132
HiCUP+	v1.0.1	Dragen 3.8.4	10000000	223.981	193.862	220.951
HiCUP	v0.8.3	Bowtie 1.1.2	100000000
HiCUP	v0.8.3	Bowtie2 2.4.5	100000000
HiCUP+	v1.0.1	Bowtie 1.1.2	100000000	1499.36	1335.39	1495.52
HiCUP+	v1.0.1	Bowtie2 2.4.5	100000000	1875.67	1670.2	1868.65
HiCUP+	v1.0.1	HiSAT2 2.2.1	100000000	2663.38	2365.82	2675.93
HiCUP+	v1.0.1	Dragen 3.8.4	100000000	2218.22	1949.77	2192.46

### Sheet: hicup-plus-5-reporter
pipeline	version	aligner	reads	DRR179523	DRR179524	DRR179525
HiCUP	v0.8.3	Bowtie 1.1.2	1000
HiCUP	v0.8.3	Bowtie2 2.4.5	1000
HiCUP+	v1.0.1	Bowtie 1.1.2	1000	3.84816	4.00586	4.09719
HiCUP+	v1.0.1	Bowtie2 2.4.5	1000	4.04415	4.05028	3.98863
HiCUP+	v1.0.1	HiSAT2 2.2.1	1000	4.20534	3.85903	4.05044
HiCUP+	v1.0.1	Dragen 3.8.4	1000	4.12935	4.07476	4.24533
HiCUP	v0.8.3	Bowtie 1.1.2	10000
HiCUP	v0.8.3	Bowtie2 2.4.5	10000
HiCUP+	v1.0.1	Bowtie 1.1.2	10000	3.83052	4.09749	3.81421
HiCUP+	v1.0.1	Bowtie2 2.4.5	10000	3.95336	4.08838	3.97631
HiCUP+	v1.0.1	HiSAT2 2.2.1	10000	3.99064	4.08292	3.96721
HiCUP+	v1.0.1	Dragen 3.8.4	10000	3.89316	3.95701	4.06378
HiCUP	v0.8.3	Bowtie 1.1.2	100000
HiCUP	v0.8.3	Bowtie2 2.4.5	100000
HiCUP+	v1.0.1	Bowtie 1.1.2	100000	4.10001	3.97575	4.01551
HiCUP+	v1.0.1	Bowtie2 2.4.5	100000	4.13587	3.8762	4.08133
HiCUP+	v1.0.1	HiSAT2 2.2.1	100000	4.20563	4.16316	4.59226
HiCUP+	v1.0.1	Dragen 3.8.4	100000	3.96825	5.03123	5.57022
HiCUP	v0.8.3	Bowtie 1.1.2	1000000
HiCUP	v0.8.3	Bowtie2 2.4.5	1000000
HiCUP+	v1.0.1	Bowtie 1.1.2	1000000	4.27321	5.11096	4.5467
HiCUP+	v1.0.1	Bowtie2 2.4.5	1000000	4.5226	5.18892	5.10815
HiCUP+	v1.0.1	HiSAT2 2.2.1	1000000	4.58071	4.87995	4.38077
HiCUP+	v1.0.1	Dragen 3.8.4	1000000	4.88971	4.77466	4.58683
HiCUP	v0.8.3	Bowtie 1.1.2	10000000
HiCUP	v0.8.3	Bowtie2 2.4.5	10000000
HiCUP+	v1.0.1	Bowtie 1.1.2	10000000	5.09067	4.50947	5.73699
HiCUP+	v1.0.1	Bowtie2 2.4.5	10000000	6.48054	4.77664	4.27365
HiCUP+	v1.0.1	HiSAT2 2.2.1	10000000	4.46595	4.24618	4.26843
HiCUP+	v1.0.1	Dragen 3.8.4	10000000	4.25649	4.24061	4.21608
HiCUP	v0.8.3	Bowtie 1.1.2	100000000
HiCUP	v0.8.3	Bowtie2 2.4.5	100000000
HiCUP+	v1.0.1	Bowtie 1.1.2	100000000	4.47335	4.31009	4.63717
HiCUP+	v1.0.1	Bowtie2 2.4.5	100000000	4.50261	4.52278	4.38021
HiCUP+	v1.0.1	HiSAT2 2.2.1	100000000	5.00865	4.6776	4.59735
HiCUP+	v1.0.1	Dragen 3.8.4	100000000	4.44702	4.3872	4.31275
