## Supplementary Table S3 for "HiCUP-Plus: a fast open-source pipeline for accurately processing large scale Hi-C sequence data"

### Sheet: table-3-sample-1
pipeline	version	aligner	reads	File	Total_Reads_1	Total_Reads_2	Not_Truncated_Reads_1	Not_Truncated_Reads_2	Truncated_Read_1	Truncated_Read_2	Average_Length_Truncated_1	Average_Length_Truncated_2	Too_Short_To_Map_Read_1	Too_Short_To_Map_Read_2	Unique_Alignments_Read_1	Unique_Alignments_Read_2	Multiple_Alignments_Read_1	Multiple_Alignments_Read_2	Failed_To_Align_Read_1	Failed_To_Align_Read_2	Paired_Read_1	Paired_Read_2	Valid_Pairs	Valid_Cis_Close	Valid_Cis_Far	Valid_Trans	Invalid_Pairs	Same_Circularised	Same_Dangling_Ends	Same_Fragment_Internal	Re_Ligation	Contiguous_Sequence	Wrong_Size	Deduplication_Read_Pairs_Uniques	Deduplication_Cis_Close_Uniques	Deduplication_Cis_Far_Uniques	Deduplication_Trans_Uniques	Percentage_Mapped	Percentage_Valid	Percentage_Uniques	Percentage_Unique_Trans	Percentage_Ditags_Passed_Through_HiCUP
HiCUP	v0.8.3	Bowtie 1.1.2	1000	DRR179523_S1_L001_R1_2_001.hicup.bam	912	912	834	837	78	75	30.42	30.91	9	8	705	701	182	189	16	14	560	560	409	0	137	272	151	5	9	22	3	0	112	409	0	137	272	61.4	73.04	100	66.5	44.85
HiCUP	v0.8.3	Bowtie2 2.4.5	1000	DRR179523_S1_L001_R1_2_001.hicup.bam	912	912	834	837	78	75	30.42	30.91	9	8	730	710	170	187	3	7	587	587	429	0	141	288	158	5	9	24	4	0	116	429	0	141	288	64.36	73.08	100	67.13	47.04
HiCUP+	v1.0.1	Bowtie 1.1.2	1000	DRR179523_S1_L001_R1_2_001.hicup.bam	912	912	834	837	78	75	30.42	30.91	9	8	705	701	182	189	16	14	560	560	409	0	137	272	151	5	9	22	3	0	112	409	0	137	272	61.4	73.04	100	66.5	44.85
HiCUP+	v1.0.1	Bowtie2 2.4.5	1000	DRR179523_S1_L001_R1_2_001.hicup.bam	912	912	834	837	78	75	30.42	30.91	9	8	730	710	170	187	3	7	587	587	429	0	141	288	158	5	9	24	4	0	116	429	0	141	288	64.36	73.08	100	67.13	47.04
HiCUP+	v1.0.1	HiSAT2 2.2.1	1000	DRR179523_S1_L001_R1_2_001.hicup.bam	912	912	834	837	78	75	30.42	30.91	9	8	881	880	0	0	22	24	850	850	594	0	177	417	256	5	9	33	4	0	205	594	0	177	417	93.2	69.88	100	70.2	65.13
HiCUP+	v1.0.1	Dragen 3.8.4	1000	DRR179523_S1_L001_R1_2_001.hicup.bam	912	912	834	837	78	75	30.42	30.91	0	0	807	794	91	97	14	21	884	884	538	0	103	435	346	3	4	19	1	0	319	538	0	103	435	96.93	60.86	100	80.86	58.99
HiCUP	v0.8.3	Bowtie 1.1.2	10000	DRR179523_S1_L001_R1_2_001.hicup.bam	8639	8639	7912	7911	727	728	30.58	30.8	72	89	6636	6613	1794	1766	137	171	5152	5152	3737	29	1237	2471	1415	47	61	200	29	0	1078	3737	29	1237	2471	59.64	72.53	100	66.12	43.26
HiCUP	v0.8.3	Bowtie2 2.4.5	10000	DRR179523_S1_L001_R1_2_001.hicup.bam	8639	8639	7912	7911	727	728	30.58	30.8	72	89	6846	6788	1668	1696	53	66	5458	5458	3962	29	1299	2634	1496	52	64	211	30	0	1139	3962	29	1299	2634	63.18	72.59	100	66.48	45.86
HiCUP+	v1.0.1	Bowtie 1.1.2	10000	DRR179523_S1_L001_R1_2_001.hicup.bam	8639	8639	7912	7911	727	728	30.58	30.8	72	89	6636	6613	1794	1766	137	171	5152	5152	3737	29	1237	2471	1415	47	61	200	29	0	1078	3737	29	1237	2471	59.64	72.53	100	66.12	43.26
HiCUP+	v1.0.1	Bowtie2 2.4.5	10000	DRR179523_S1_L001_R1_2_001.hicup.bam	8639	8639	7912	7911	727	728	30.58	30.8	72	89	6846	6788	1668	1696	53	66	5458	5458	3962	29	1299	2634	1496	52	64	211	30	0	1139	3962	29	1299	2634	63.18	72.59	100	66.48	45.86
HiCUP+	v1.0.1	HiSAT2 2.2.1	10000	DRR179523_S1_L001_R1_2_001.hicup.bam	8639	8639	7912	7911	727	728	30.58	30.8	72	89	8339	8296	0	0	228	254	8008	8008	5494	33	1597	3864	2514	60	70	231	34	0	2119	5494	33	1597	3864	92.7	68.61	100	70.33	63.6
HiCUP+	v1.0.1	Dragen 3.8.4	10000	DRR179523_S1_L001_R1_2_001.hicup.bam	8639	8639	7912	7911	727	728	30.58	30.8	0	0	7426	7419	1025	997	188	223	8341	8341	5112	20	965	4127	3229	28	46	137	22	0	2996	5112	20	965	4127	96.55	61.29	100	80.73	59.17
HiCUP	v0.8.3	Bowtie 1.1.2	100000	DRR179523_S1_L001_R1_2_001.hicup.bam	86442	86442	79269	79176	7173	7266	30.69	30.61	890	892	66631	66138	17392	17657	1529	1755	51743	51743	37187	335	12153	24699	14556	485	601	1812	307	6	11345	37187	335	12153	24699	59.86	71.87	100	66.42	43.02
HiCUP	v0.8.3	Bowtie2 2.4.5	100000	DRR179523_S1_L001_R1_2_001.hicup.bam	86442	86442	79269	79176	7173	7266	30.69	30.61	890	892	68787	68284	16233	16605	532	661	55267	55267	39699	358	12982	26359	15568	505	638	1928	332	6	12159	39699	358	12982	26359	63.94	71.83	100	66.4	45.93
HiCUP+	v1.0.1	Bowtie 1.1.2	100000	DRR179523_S1_L001_R1_2_001.hicup.bam	86442	86442	79269	79176	7173	7266	30.69	30.61	890	892	66631	66138	17392	17657	1529	1755	51743	51743	37187	335	12153	24699	14556	485	601	1812	307	6	11345	37187	335	12153	24699	59.86	71.87	100	66.42	43.02
HiCUP+	v1.0.1	Bowtie2 2.4.5	100000	DRR179523_S1_L001_R1_2_001.hicup.bam	86442	86442	79269	79176	7173	7266	30.69	30.61	890	892	68787	68284	16233	16605	532	661	55267	55267	39699	358	12982	26359	15568	505	638	1928	332	6	12159	39699	358	12982	26359	63.94	71.83	100	66.4	45.93
HiCUP+	v1.0.1	HiSAT2 2.2.1	100000	DRR179523_S1_L001_R1_2_001.hicup.bam	86442	86442	79269	79176	7173	7266	30.69	30.61	890	892	83200	82898	0	0	2352	2652	79797	79797	54520	393	15540	38587	25277	602	699	2164	367	7	21438	54520	393	15540	38587	92.31	68.32	100	70.78	63.07
HiCUP+	v1.0.1	Dragen 3.8.4	100000	DRR179523_S1_L001_R1_2_001.hicup.bam	86442	86442	79269	79176	7173	7266	30.69	30.61	0	0	74646	74554	9866	9824	1930	2064	83436	83436	51036	215	9295	41526	32400	309	416	1170	212	4	30289	51036	215	9295	41526	96.52	61.17	100	81.37	59.04
HiCUP	v0.8.3	Bowtie 1.1.2	1000000	DRR179523_S1_L001_R1_2_001.hicup.bam	864948	864948	792587	792277	72361	72671	30.64	30.56	8836	9025	664549	661737	175456	176764	16107	17422	516800	516800	372383	3372	123059	245952	144417	5002	6109	17899	3087	113	112207	372365	3371	123051	245943	59.75	72.06	100	66.05	43.05
HiCUP	v0.8.3	Bowtie2 2.4.5	1000000	DRR179523_S1_L001_R1_2_001.hicup.bam	864948	864948	792587	792277	72361	72671	30.64	30.56	8836	9025	686844	682306	163420	166903	5848	6714	551764	551764	397445	3595	131109	262741	154319	5265	6472	19068	3372	119	120023	397425	3594	131101	262730	63.79	72.03	99.99	66.11	45.95
HiCUP+	v1.0.1	Bowtie 1.1.2	1000000	DRR179523_S1_L001_R1_2_001.hicup.bam	864948	864948	792587	792277	72361	72671	30.64	30.56	8836	9025	664549	661737	175456	176764	16107	17422	516800	516800	372383	3372	123059	245952	144417	5002	6109	17899	3087	113	112207	372365	3371	123051	245943	59.75	72.06	100	66.05	43.05
HiCUP+	v1.0.1	Bowtie2 2.4.5	1000000	DRR179523_S1_L001_R1_2_001.hicup.bam	864948	864948	792587	792277	72361	72671	30.64	30.56	8836	9025	686844	682306	163420	166903	5848	6714	551764	551764	397445	3595	131109	262741	154319	5265	6472	19068	3372	119	120023	397425	3594	131101	262730	63.79	72.03	99.99	66.11	45.95
HiCUP+	v1.0.1	HiSAT2 2.2.1	1000000	DRR179523_S1_L001_R1_2_001.hicup.bam	864948	864948	792587	792277	72361	72671	30.64	30.56	8836	9025	831687	829841	0	0	24425	26082	798127	798127	545952	4005	157094	384853	252175	6066	7155	21257	3673	125	213899	545923	4004	157082	384837	92.27	68.4	99.99	70.49	63.12
HiCUP+	v1.0.1	Dragen 3.8.4	1000000	DRR179523_S1_L001_R1_2_001.hicup.bam	864948	864948	792587	792277	72361	72671	30.64	30.56	0	0	746252	744021	99096	100404	19600	20523	835067	835067	509869	2100	93771	413998	325198	3168	4155	11364	2145	72	304294	509865	2100	93769	413996	96.55	61.06	100	81.2	58.95
HiCUP	v0.8.3	Bowtie 1.1.2	10000000	DRR179523_S1_L001_R1_2_001.hicup.bam	8591850	8591850	7865651	7870620	726199	721230	30.76	30.53	88396	90258	6609210	6570765	1733420	1754660	160824	176167	5138101	5138101	3700086	32915	1221350	2445821	1438015	49250	61212	180207	30811	1183	1115352	3698518	32896	1220807	2444815	59.8	72.01	99.96	66.1	43.05
HiCUP	v0.8.3	Bowtie2 2.4.5	10000000	DRR179523_S1_L001_R1_2_001.hicup.bam	8591850	8591850	7865651	7870620	726199	721230	30.76	30.53	88396	90258	6827315	6774177	1618389	1659434	57750	67981	5481093	5481093	3945289	34897	1301622	2608770	1535804	52066	64674	191564	33668	1281	1192551	3943643	34878	1301057	2607708	63.79	71.98	99.96	66.12	45.9
HiCUP+	v1.0.1	Bowtie 1.1.2	10000000	DRR179523_S1_L001_R1_2_001.hicup.bam	8591850	8591850	7865651	7870620	726199	721230	30.76	30.53	88396	90258	6609210	6570765	1733420	1754660	160824	176167	5138101	5138101	3700086	32915	1221350	2445821	1438015	49250	61212	180207	30811	1183	1115352	3698518	32896	1220807	2444815	59.8	72.01	99.96	66.1	43.05
HiCUP+	v1.0.1	Bowtie2 2.4.5	10000000	DRR179523_S1_L001_R1_2_001.hicup.bam	8591850	8591850	7865651	7870620	726199	721230	30.76	30.53	88396	90258	6827315	6774177	1618389	1659434	57750	67981	5481093	5481093	3945289	34897	1301622	2608770	1535804	52066	64674	191564	33668	1281	1192551	3943643	34878	1301057	2607708	63.79	71.98	99.96	66.12	45.9
HiCUP+	v1.0.1	HiSAT2 2.2.1	10000000	DRR179523_S1_L001_R1_2_001.hicup.bam	8591850	8591850	7865651	7870620	726199	721230	30.76	30.53	88396	90258	8258395	8239420	0	0	245059	262172	7921858	7921858	5414642	39334	1557450	3817858	2507216	59517	71249	214075	37064	1429	2123882	5412668	39314	1556794	3816560	92.2	68.35	99.96	70.51	63
HiCUP+	v1.0.1	Dragen 3.8.4	10000000	DRR179523_S1_L001_R1_2_001.hicup.bam	8591850	8591850	7865651	7870620	726199	721230	30.76	30.53	0	0	7413902	7386967	982702	997163	195246	207720	8292715	8292715	5054573	20721	928089	4105763	3238142	31113	40954	114178	21782	780	3029335	5054076	20718	927920	4105438	96.52	60.95	99.99	81.23	58.82
HiCUP	v0.8.3	Bowtie 1.1.2	100000000	DRR179523_S1_L001_R1_2_001.hicup.bam	85927513	85927513	78661115	78722906	7266398	7204607	30.74	30.54	891880	898758	66100441	65709751	17326478	17548957	1608714	1770047	51375827	51375827	36993181	327841	12204448	24460892	14382646	495001	610700	1798480	307296	12405	11158764	36833257	326447	12151511	24355299	59.79	72.01	99.57	66.12	42.87
HiCUP	v0.8.3	Bowtie2 2.4.5	100000000	DRR179523_S1_L001_R1_2_001.hicup.bam	85927513	85927513	78661115	78722906	7266398	7204607	30.74	30.54	891880	898758	68278621	67750653	16180784	16597305	576228	680797	54811884	54811884	39450519	346959	13008143	26095417	15361365	523190	645400	1911519	335946	13304	11932006	39280055	345491	12951689	25982875	63.79	71.97	99.57	66.15	45.71
HiCUP+	v1.0.1	Bowtie 1.1.2	100000000	DRR179523_S1_L001_R1_2_001.hicup.bam	85927513	85927513	78661115	78722906	7266398	7204607	30.74	30.54	891880	898758	66100441	65709751	17326478	17548957	1608714	1770047	51375827	51375827	36993181	327841	12204448	24460892	14382646	495001	610700	1798480	307296	12405	11158764	36833257	326447	12151511	24355299	59.79	72.01	99.57	66.12	42.87
HiCUP+	v1.0.1	Bowtie2 2.4.5	100000000	DRR179523_S1_L001_R1_2_001.hicup.bam	85927513	85927513	78661115	78722906	7266398	7204607	30.74	30.54	891880	898758	68278621	67750653	16180784	16597305	576228	680797	54811884	54811884	39450519	346959	13008143	26095417	15361365	523190	645400	1911519	335946	13304	11932006	39280055	345491	12951689	25982875	63.79	71.97	99.57	66.15	45.71
HiCUP+	v1.0.1	HiSAT2 2.2.1	100000000	DRR179523_S1_L001_R1_2_001.hicup.bam	85927513	85927513	78661115	78722906	7266398	7204607	30.74	30.54	891880	898758	82582714	82395501	0	0	2452919	2633254	79208041	79208041	54140314	392465	15565561	38182288	25067727	597298	711033	2135959	370538	14890	21238009	53941423	390867	15501909	38048647	92.18	68.35	99.63	70.54	62.78
HiCUP+	v1.0.1	Dragen 3.8.4	100000000	DRR179523_S1_L001_R1_2_001.hicup.bam	85927513	85927513	78661115	78722906	7266398	7204607	30.74	30.54	0	0	74145454	74145454	9820270	9820270	1961789	1961789	82929135	82929135	50539972	203417	9289540	41047015	32389163	311419	408492	1140865	216180	8047	30304160	50486557	202994	9272404	41011159	96.51	60.94	99.89	81.23	58.75

### Sheet: table-3-sample-2
pipeline	version	aligner	reads	File	Total_Reads_1	Total_Reads_2	Not_Truncated_Reads_1	Not_Truncated_Reads_2	Truncated_Read_1	Truncated_Read_2	Average_Length_Truncated_1	Average_Length_Truncated_2	Too_Short_To_Map_Read_1	Too_Short_To_Map_Read_2	Unique_Alignments_Read_1	Unique_Alignments_Read_2	Multiple_Alignments_Read_1	Multiple_Alignments_Read_2	Failed_To_Align_Read_1	Failed_To_Align_Read_2	Paired_Read_1	Paired_Read_2	Valid_Pairs	Valid_Cis_Close	Valid_Cis_Far	Valid_Trans	Invalid_Pairs	Same_Circularised	Same_Dangling_Ends	Same_Fragment_Internal	Re_Ligation	Contiguous_Sequence	Wrong_Size	Deduplication_Read_Pairs_Uniques	Deduplication_Cis_Close_Uniques	Deduplication_Cis_Far_Uniques	Deduplication_Trans_Uniques	Percentage_Mapped	Percentage_Valid	Percentage_Uniques	Percentage_Unique_Trans	Percentage_Ditags_Passed_Through_HiCUP
HiCUP	v0.8.3	Bowtie 1.1.2	1000	DRR179524_S2_L001_R1_2_001.hicup.bam	892	892	846	835	46	57	30.02	31.12	6	6	708	686	163	180	15	20	567	567	355	2	101	252	212	5	4	35	7	0	161	355	2	101	252	63.57	62.61	100	70.99	39.8
HiCUP	v0.8.3	Bowtie 1.1.2	1000	DRR179524_S2_L001_R1_2_001.hicup.bam	892	892	846	835	46	57	30.02	31.12	6	6	730	714	150	163	6	9	607	607	384	2	108	274	223	6	4	37	7	0	169	384	2	108	274	68.05	63.26	100	71.35	43.05
HiCUP	v0.8.3	Bowtie2 2.4.5	1000	DRR179524_S2_L001_R1_2_001.hicup.bam	892	892	846	835	46	57	30.02	31.12	6	6	708	686	163	180	15	20	567	567	355	2	101	252	212	5	4	35	7	0	161	355	2	101	252	63.57	62.61	100	70.99	39.8
HiCUP	v0.8.3	Bowtie2 2.4.5	1000	DRR179524_S2_L001_R1_2_001.hicup.bam	892	892	846	835	46	57	30.02	31.12	6	6	730	714	150	163	6	9	607	607	384	2	108	274	223	6	4	37	7	0	169	384	2	108	274	68.05	63.26	100	71.35	43.05
HiCUP+	v1.0.1	Bowtie 1.1.2	1000	DRR179524_S2_L001_R1_2_001.hicup.bam	892	892	846	835	46	57	30.02	31.12	6	6	857	850	0	0	29	36	815	815	498	3	126	369	317	8	5	43	8	0	253	498	3	126	369	91.37	61.1	100	74.1	55.83
HiCUP+	v1.0.1	Bowtie 1.1.2	1000	DRR179524_S2_L001_R1_2_001.hicup.bam	892	892	846	835	46	57	30.02	31.12	0	0	799	778	84	96	9	18	879	879	478	1	78	399	401	4	5	20	5	0	367	478	1	78	399	98.54	54.38	100	83.47	53.59
HiCUP+	v1.0.1	Bowtie2 2.4.5	1000	DRR179524_S2_L001_R1_2_001.hicup.bam	8682	8682	7987	8062	695	620	31.09	30.12	87	88	6662	6623	1735	1754	198	217	5167	5167	3226	21	1023	2182	1941	58	73	411	36	1	1362	3226	21	1023	2182	59.51	62.43	100	67.64	37.16
HiCUP+	v1.0.1	Bowtie2 2.4.5	1000	DRR179524_S2_L001_R1_2_001.hicup.bam	8682	8682	7987	8062	695	620	31.09	30.12	87	88	6866	6834	1644	1653	85	107	5502	5502	3430	20	1084	2326	2072	59	76	427	41	1	1468	3430	20	1084	2326	63.37	62.34	100	67.81	39.51
HiCUP+	v1.0.1	HiSAT2 2.2.1	1000	DRR179524_S2_L001_R1_2_001.hicup.bam	8682	8682	7987	8062	695	620	31.09	30.12	87	88	6662	6623	1735	1754	198	217	5167	5167	3226	21	1023	2182	1941	58	73	411	36	1	1362	3226	21	1023	2182	59.51	62.43	100	67.64	37.16
HiCUP+	v1.0.1	HiSAT2 2.2.1	1000	DRR179524_S2_L001_R1_2_001.hicup.bam	8682	8682	7987	8062	695	620	31.09	30.12	87	88	6866	6834	1644	1653	85	107	5502	5502	3430	20	1084	2326	2072	59	76	427	41	1	1468	3430	20	1084	2326	63.37	62.34	100	67.81	39.51
HiCUP+	v1.0.1	Dragen 3.8.4	1000	DRR179524_S2_L001_R1_2_001.hicup.bam	8682	8682	7987	8062	695	620	31.09	30.12	87	88	8321	8281	0	0	274	313	7934	7934	4823	22	1316	3485	3111	71	84	472	40	1	2443	4823	22	1316	3485	91.38	60.79	100	72.26	55.55
HiCUP+	v1.0.1	Dragen 3.8.4	1000	DRR179524_S2_L001_R1_2_001.hicup.bam	8682	8682	7987	8062	695	620	31.09	30.12	0	0	7499	7493	983	1010	200	179	8391	8391	4425	11	792	3622	3966	36	52	231	22	1	3624	4425	11	792	3622	96.65	52.74	100	81.85	50.97
HiCUP	v0.8.3	Bowtie 1.1.2	10000	DRR179524_S2_L001_R1_2_001.hicup.bam	87021	87021	80362	80539	6659	6482	30.66	30.64	820	754	66991	66544	17241	17457	1969	2266	52200	52200	32983	311	10226	22446	19217	631	817	3671	297	10	13791	32983	311	10226	22446	59.99	63.19	100	68.05	37.9
HiCUP	v0.8.3	Bowtie 1.1.2	10000	DRR179524_S2_L001_R1_2_001.hicup.bam	87021	87021	80362	80539	6659	6482	30.66	30.64	820	754	69211	68671	16099	16513	891	1083	55680	55680	35127	331	10879	23917	20553	673	861	3886	329	10	14794	35127	331	10879	23917	63.98	63.09	100	68.09	40.37
HiCUP	v0.8.3	Bowtie2 2.4.5	10000	DRR179524_S2_L001_R1_2_001.hicup.bam	87021	87021	80362	80539	6659	6482	30.66	30.64	820	754	66991	66544	17241	17457	1969	2266	52200	52200	32983	311	10226	22446	19217	631	817	3671	297	10	13791	32983	311	10226	22446	59.99	63.19	100	68.05	37.9
HiCUP	v0.8.3	Bowtie2 2.4.5	10000	DRR179524_S2_L001_R1_2_001.hicup.bam	87021	87021	80362	80539	6659	6482	30.66	30.64	820	754	69211	68671	16099	16513	891	1083	55680	55680	35127	331	10879	23917	20553	673	861	3886	329	10	14794	35127	331	10879	23917	63.98	63.09	100	68.09	40.37
HiCUP+	v1.0.1	Bowtie 1.1.2	10000	DRR179524_S2_L001_R1_2_001.hicup.bam	87021	87021	80362	80539	6659	6482	30.66	30.64	820	754	83345	83046	0	0	2856	3221	79537	79537	48229	371	12984	34874	31308	747	944	4287	362	11	24957	48229	371	12984	34874	91.4	60.64	100	72.31	55.42
HiCUP+	v1.0.1	Bowtie 1.1.2	10000	DRR179524_S2_L001_R1_2_001.hicup.bam	87021	87021	80362	80539	6659	6482	30.66	30.64	0	0	75420	75220	9796	9962	1805	1839	84334	84334	44423	203	7759	36461	39911	394	559	2347	255	6	36350	44423	203	7759	36461	96.91	52.68	100	82.08	51.05
HiCUP+	v1.0.1	Bowtie2 2.4.5	10000	DRR179524_S2_L001_R1_2_001.hicup.bam	869884	869884	804781	804877	65103	65007	30.71	30.69	7876	7845	667632	664842	173975	174875	20401	22322	519982	519982	329473	3112	104341	222020	190509	6094	7789	36571	3184	129	136742	329450	3112	104334	222004	59.78	63.36	99.99	67.39	37.87
HiCUP+	v1.0.1	Bowtie2 2.4.5	10000	DRR179524_S2_L001_R1_2_001.hicup.bam	869884	869884	804781	804877	65103	65007	30.71	30.69	7876	7845	690786	686005	161898	165485	9324	10549	556225	556225	351666	3291	111197	237178	204559	6516	8244	38747	3525	134	147393	351642	3291	111190	237161	63.94	63.22	99.99	67.44	40.42
HiCUP+	v1.0.1	HiSAT2 2.2.1	10000	DRR179524_S2_L001_R1_2_001.hicup.bam	869884	869884	804781	804877	65103	65007	30.71	30.69	7876	7845	667632	664842	173975	174875	20401	22322	519982	519982	329473	3112	104341	222020	190509	6094	7789	36571	3184	129	136742	329450	3112	104334	222004	59.78	63.36	99.99	67.39	37.87
HiCUP+	v1.0.1	HiSAT2 2.2.1	10000	DRR179524_S2_L001_R1_2_001.hicup.bam	869884	869884	804781	804877	65103	65007	30.71	30.69	7876	7845	690786	686005	161898	165485	9324	10549	556225	556225	351666	3291	111197	237178	204559	6516	8244	38747	3525	134	147393	351642	3291	111190	237161	63.94	63.22	99.99	67.44	40.42
HiCUP+	v1.0.1	Dragen 3.8.4	10000	DRR179524_S2_L001_R1_2_001.hicup.bam	869884	869884	804781	804877	65103	65007	30.71	30.69	7876	7845	832830	830560	0	0	29178	31479	795178	795178	483437	3746	133049	346642	311741	7388	9065	43027	3850	149	248262	483411	3745	133042	346624	91.41	60.8	99.99	71.7	55.57
HiCUP+	v1.0.1	Dragen 3.8.4	10000	DRR179524_S2_L001_R1_2_001.hicup.bam	869884	869884	804781	804877	65103	65007	30.71	30.69	0	0	752979	751069	99041	100050	17864	18765	842698	842698	446252	1954	79769	364529	396446	3874	5504	23363	2406	85	361214	446244	1954	79768	364522	96.87	52.96	100	81.69	51.3
HiCUP	v0.8.3	Bowtie 1.1.2	100000	DRR179524_S2_L001_R1_2_001.hicup.bam	8645698	8645698	7995611	8001642	650087	644056	30.92	30.67	77462	77940	6643699	6603580	1717996	1741087	206541	223091	5170981	5170981	3270739	30624	1038371	2201744	1900242	60767	77273	363286	31743	1253	1365920	3269426	30611	1037924	2200891	59.81	63.25	99.96	67.32	37.82
HiCUP	v0.8.3	Bowtie 1.1.2	100000	DRR179524_S2_L001_R1_2_001.hicup.bam	8645698	8645698	7995611	8001642	650087	644056	30.92	30.67	77462	77940	6868778	6814208	1604117	1648528	95341	105022	5526697	5526697	3489229	32300	1106604	2350325	2037468	64565	81945	384522	34916	1335	1470185	3487832	32286	1106123	2349423	63.92	63.13	99.96	67.36	40.34
HiCUP	v0.8.3	Bowtie2 2.4.5	100000	DRR179524_S2_L001_R1_2_001.hicup.bam	8645698	8645698	7995611	8001642	650087	644056	30.92	30.67	77462	77940	6643699	6603580	1717996	1741087	206541	223091	5170981	5170981	3270739	30624	1038371	2201744	1900242	60767	77273	363286	31743	1253	1365920	3269426	30611	1037924	2200891	59.81	63.25	99.96	67.32	37.82
HiCUP	v0.8.3	Bowtie2 2.4.5	100000	DRR179524_S2_L001_R1_2_001.hicup.bam	8645698	8645698	7995611	8001642	650087	644056	30.92	30.67	77462	77940	6868778	6814208	1604117	1648528	95341	105022	5526697	5526697	3489229	32300	1106604	2350325	2037468	64565	81945	384522	34916	1335	1470185	3487832	32286	1106123	2349423	63.92	63.13	99.96	67.36	40.34
HiCUP+	v1.0.1	Bowtie 1.1.2	100000	DRR179524_S2_L001_R1_2_001.hicup.bam	8645698	8645698	7995611	8001642	650087	644056	30.92	30.67	77462	77940	8272787	8254539	0	0	295449	313219	7898772	7898772	4795204	36600	1324739	3433865	3103568	73233	90527	428028	38146	1486	2472148	4793548	36585	1324189	3432774	91.36	60.71	99.97	71.61	55.44
HiCUP+	v1.0.1	Bowtie 1.1.2	100000	DRR179524_S2_L001_R1_2_001.hicup.bam	8645698	8645698	7995611	8001642	650087	644056	30.92	30.67	0	0	7489674	7462631	978421	995391	177603	187676	8374123	8374123	4435479	19211	793840	3622428	3938644	38340	54918	231738	23916	781	3588951	4435011	19207	793685	3622119	96.86	52.97	99.99	81.67	51.3
HiCUP+	v1.0.1	Bowtie2 2.4.5	100000	DRR179524_S2_L001_R1_2_001.hicup.bam	86474968	86474968	79963113	80029469	6511855	6445499	30.93	30.67	773035	778283	66457478	66036853	17177575	17426249	2066880	2233583	51712237	51712237	32710376	306137	10380383	22023856	19001861	604955	768726	3630135	316661	12185	13669199	32577389	304884	10337872	21934633	59.8	63.25	99.59	67.33	37.67
HiCUP+	v1.0.1	Bowtie2 2.4.5	100000	DRR179524_S2_L001_R1_2_001.hicup.bam	86474968	86474968	79963113	80029469	6511855	6445499	30.93	30.67	773035	778283	68708830	68141271	16038829	16501957	954274	1053457	55268663	55268663	34897181	323937	11065653	23507591	20371482	641539	813943	3844010	349090	13017	14709883	34755496	322608	11020430	23412458	63.91	63.14	99.59	67.36	40.19
HiCUP+	v1.0.1	HiSAT2 2.2.1	100000	DRR179524_S2_L001_R1_2_001.hicup.bam	86474968	86474968	79963113	80029469	6511855	6445499	30.93	30.67	773035	778283	66457478	66036853	17177575	17426249	2066880	2233583	51712237	51712237	32710376	306137	10380383	22023856	19001861	604955	768726	3630135	316661	12185	13669199	32577389	304884	10337872	21934633	59.8	63.25	99.59	67.33	37.67
HiCUP+	v1.0.1	HiSAT2 2.2.1	100000	DRR179524_S2_L001_R1_2_001.hicup.bam	86474968	86474968	79963113	80029469	6511855	6445499	30.93	30.67	773035	778283	68708830	68141271	16038829	16501957	954274	1053457	55268663	55268663	34897181	323937	11065653	23507591	20371482	641539	813943	3844010	349090	13017	14709883	34755496	322608	11020430	23412458	63.91	63.14	99.59	67.36	40.19
HiCUP+	v1.0.1	Dragen 3.8.4	100000	DRR179524_S2_L001_R1_2_001.hicup.bam	86474968	86474968	79963113	80029469	6511855	6445499	30.93	30.67	773035	778283	82746635	82557822	0	0	2955298	3138863	79001567	79001567	47965370	366148	13238749	34360473	31036197	728646	900769	4279765	381140	14633	24731244	47800135	364693	13187792	34247650	91.36	60.71	99.66	71.65	55.28
HiCUP+	v1.0.1	Dragen 3.8.4	100000	DRR179524_S2_L001_R1_2_001.hicup.bam	86474968	86474968	79963113	80029469	6511855	6445499	30.93	30.67	0	0	74915785	74915785	9778618	9778618	1780565	1780565	83755325	83755325	44381513	191177	7932990	36257346	39373812	384648	545183	2312122	240598	8061	35883200	44336309	190808	7918969	36226532	96.85	52.99	99.9	81.71	51.27
HiCUP	v0.8.3	Bowtie 1.1.2	1000000	R1
HiCUP	v0.8.3	Bowtie 1.1.2	1000000	R2
HiCUP	v0.8.3	Bowtie2 2.4.5	1000000	R1
HiCUP	v0.8.3	Bowtie2 2.4.5	1000000	R2
HiCUP+	v1.0.1	Bowtie 1.1.2	1000000	R1
HiCUP+	v1.0.1	Bowtie 1.1.2	1000000	R2
HiCUP+	v1.0.1	Bowtie2 2.4.5	1000000	R1
HiCUP+	v1.0.1	Bowtie2 2.4.5	1000000	R2
HiCUP+	v1.0.1	HiSAT2 2.2.1	1000000	R1
HiCUP+	v1.0.1	HiSAT2 2.2.1	1000000	R2
HiCUP+	v1.0.1	Dragen 3.8.4	1000000	R1
HiCUP+	v1.0.1	Dragen 3.8.4	1000000	R2
HiCUP	v0.8.3	Bowtie 1.1.2	10000000	R1
HiCUP	v0.8.3	Bowtie 1.1.2	10000000	R2
HiCUP	v0.8.3	Bowtie2 2.4.5	10000000	R1
HiCUP	v0.8.3	Bowtie2 2.4.5	10000000	R2
HiCUP+	v1.0.1	Bowtie 1.1.2	10000000	R1
HiCUP+	v1.0.1	Bowtie 1.1.2	10000000	R2
HiCUP+	v1.0.1	Bowtie2 2.4.5	10000000	R1
HiCUP+	v1.0.1	Bowtie2 2.4.5	10000000	R2
HiCUP+	v1.0.1	HiSAT2 2.2.1	10000000	R1
HiCUP+	v1.0.1	HiSAT2 2.2.1	10000000	R2
HiCUP+	v1.0.1	Dragen 3.8.4	10000000	R1
HiCUP+	v1.0.1	Dragen 3.8.4	10000000	R2
HiCUP	v0.8.3	Bowtie 1.1.2	100000000	R1
HiCUP	v0.8.3	Bowtie 1.1.2	100000000	R2
HiCUP	v0.8.3	Bowtie2 2.4.5	100000000	R1
HiCUP	v0.8.3	Bowtie2 2.4.5	100000000	R2
HiCUP+	v1.0.1	Bowtie 1.1.2	100000000	R1
HiCUP+	v1.0.1	Bowtie 1.1.2	100000000	R2
HiCUP+	v1.0.1	Bowtie2 2.4.5	100000000	R1
HiCUP+	v1.0.1	Bowtie2 2.4.5	100000000	R2
HiCUP+	v1.0.1	HiSAT2 2.2.1	100000000	R1
HiCUP+	v1.0.1	HiSAT2 2.2.1	100000000	R2
HiCUP+	v1.0.1	Dragen 3.8.4	100000000	R1
HiCUP+	v1.0.1	Dragen 3.8.4	100000000	R2

### Sheet: table-3-sample-3
pipeline	version	aligner	reads	File	Total_Reads_1	Total_Reads_2	Not_Truncated_Reads_1	Not_Truncated_Reads_2	Truncated_Read_1	Truncated_Read_2	Average_Length_Truncated_1	Average_Length_Truncated_2	Too_Short_To_Map_Read_1	Too_Short_To_Map_Read_2	Unique_Alignments_Read_1	Unique_Alignments_Read_2	Multiple_Alignments_Read_1	Multiple_Alignments_Read_2	Failed_To_Align_Read_1	Failed_To_Align_Read_2	Paired_Read_1	Paired_Read_2	Valid_Pairs	Valid_Cis_Close	Valid_Cis_Far	Valid_Trans	Invalid_Pairs	Same_Circularised	Same_Dangling_Ends	Same_Fragment_Internal	Re_Ligation	Contiguous_Sequence	Wrong_Size	Deduplication_Read_Pairs_Uniques	Deduplication_Cis_Close_Uniques	Deduplication_Cis_Far_Uniques	Deduplication_Trans_Uniques	Percentage_Mapped	Percentage_Valid	Percentage_Uniques	Percentage_Unique_Trans	Percentage_Ditags_Passed_Through_HiCUP
HiCUP	v0.8.3	Bowtie 1.1.2	1000	DRR179525_S3_L001_R1_2_001.hicup.bam	913	913	847	851	66	62	30.44	30.71	7	10	694	703	196	179	16	21	545	545	396	3	130	263	149	8	1	21	6	1	112	396	3	130	263	59.69	72.66	100	66.41	43.37
HiCUP	v0.8.3	Bowtie 1.1.2	1000	DRR179525_S3_L001_R1_2_001.hicup.bam	913	913	847	851	66	62	30.44	30.71	7	10	721	730	179	167	6	6	587	587	428	3	137	288	159	8	2	24	8	1	116	428	3	137	288	64.29	72.91	100	67.29	46.88
HiCUP	v0.8.3	Bowtie2 2.4.5	1000	DRR179525_S3_L001_R1_2_001.hicup.bam	913	913	847	851	66	62	30.44	30.71	7	10	694	703	196	179	16	21	545	545	396	3	130	263	149	8	1	21	6	1	112	396	3	130	263	59.69	72.66	100	66.41	43.37
HiCUP	v0.8.3	Bowtie2 2.4.5	1000	DRR179525_S3_L001_R1_2_001.hicup.bam	913	913	847	851	66	62	30.44	30.71	7	10	721	730	179	167	6	6	587	587	428	3	137	288	159	8	2	24	8	1	116	428	3	137	288	64.29	72.91	100	67.29	46.88
HiCUP+	v1.0.1	Bowtie 1.1.2	1000	DRR179525_S3_L001_R1_2_001.hicup.bam	913	913	847	851	66	62	30.44	30.71	7	10	886	877	0	0	20	26	851	851	588	2	161	425	263	10	5	25	8	1	214	588	2	161	425	93.21	69.1	100	72.28	64.4
HiCUP+	v1.0.1	Bowtie 1.1.2	1000	DRR179525_S3_L001_R1_2_001.hicup.bam	913	913	847	851	66	62	30.44	30.71	0	0	794	794	102	102	17	17	884	884	542	2	100	440	342	4	5	15	3	0	315	542	2	100	440	96.82	61.31	100	81.18	59.36
HiCUP+	v1.0.1	Bowtie2 2.4.5	1000	DRR179525_S3_L001_R1_2_001.hicup.bam	8641	8641	8000	7934	641	707	31.02	31.14	74	83	6593	6649	1782	1721	192	188	5145	5145	3693	50	1112	2531	1452	65	52	254	22	0	1059	3693	50	1112	2531	59.54	71.78	100	68.54	42.74
HiCUP+	v1.0.1	Bowtie2 2.4.5	1000	DRR179525_S3_L001_R1_2_001.hicup.bam	8641	8641	8000	7934	641	707	31.02	31.14	74	83	6845	6864	1646	1612	76	82	5521	5521	3978	51	1209	2718	1543	68	56	261	26	0	1132	3978	51	1209	2718	63.89	72.05	100	68.33	46.04
HiCUP+	v1.0.1	HiSAT2 2.2.1	1000	DRR179525_S3_L001_R1_2_001.hicup.bam	8641	8641	8000	7934	641	707	31.02	31.14	74	83	6593	6649	1782	1721	192	188	5145	5145	3693	50	1112	2531	1452	65	52	254	22	0	1059	3693	50	1112	2531	59.54	71.78	100	68.54	42.74
HiCUP+	v1.0.1	HiSAT2 2.2.1	1000	DRR179525_S3_L001_R1_2_001.hicup.bam	8641	8641	8000	7934	641	707	31.02	31.14	74	83	6845	6864	1646	1612	76	82	5521	5521	3978	51	1209	2718	1543	68	56	261	26	0	1132	3978	51	1209	2718	63.89	72.05	100	68.33	46.04
HiCUP+	v1.0.1	Dragen 3.8.4	1000	DRR179525_S3_L001_R1_2_001.hicup.bam	8641	8641	8000	7934	641	707	31.02	31.14	74	83	8286	8282	0	0	281	276	7943	7943	5456	59	1435	3962	2487	82	61	295	37	0	2012	5456	59	1435	3962	91.92	68.69	100	72.62	63.14
HiCUP+	v1.0.1	Dragen 3.8.4	1000	DRR179525_S3_L001_R1_2_001.hicup.bam	8641	8641	8000	7934	641	707	31.02	31.14	0	0	7466	7442	993	1010	182	189	8364	8364	5019	35	866	4118	3345	39	35	143	23	0	3105	5019	35	866	4118	96.79	60.01	100	82.05	58.08
HiCUP	v0.8.3	Bowtie 1.1.2	10000	DRR179525_S3_L001_R1_2_001.hicup.bam	86913	86913	80285	80123	6628	6790	30.9	30.65	739	823	66632	66243	17690	17857	1852	1990	51626	51626	36909	354	11198	25357	14717	717	497	2325	293	17	10868	36909	354	11198	25357	59.4	71.49	100	68.7	42.47
HiCUP	v0.8.3	Bowtie 1.1.2	10000	DRR179525_S3_L001_R1_2_001.hicup.bam	86913	86913	80285	80123	6628	6790	30.9	30.65	739	823	68959	68345	16483	16884	732	861	55227	55227	39436	379	11983	27074	15791	759	530	2471	332	19	11680	39436	379	11983	27074	63.54	71.41	100	68.65	45.37
HiCUP	v0.8.3	Bowtie2 2.4.5	10000	DRR179525_S3_L001_R1_2_001.hicup.bam	86913	86913	80285	80123	6628	6790	30.9	30.65	739	823	66632	66243	17690	17857	1852	1990	51626	51626	36909	354	11198	25357	14717	717	497	2325	293	17	10868	36909	354	11198	25357	59.4	71.49	100	68.7	42.47
HiCUP	v0.8.3	Bowtie2 2.4.5	10000	DRR179525_S3_L001_R1_2_001.hicup.bam	86913	86913	80285	80123	6628	6790	30.9	30.65	739	823	68959	68345	16483	16884	732	861	55227	55227	39436	379	11983	27074	15791	759	530	2471	332	19	11680	39436	379	11983	27074	63.54	71.41	100	68.65	45.37
HiCUP+	v1.0.1	Bowtie 1.1.2	10000	DRR179525_S3_L001_R1_2_001.hicup.bam	86913	86913	80285	80123	6628	6790	30.9	30.65	739	823	83478	83195	0	0	2696	2895	79926	79926	54482	443	14351	39688	25444	855	573	2750	348	19	20899	54482	443	14351	39688	91.96	68.17	100	72.85	62.69
HiCUP+	v1.0.1	Bowtie 1.1.2	10000	DRR179525_S3_L001_R1_2_001.hicup.bam	86913	86913	80285	80123	6628	6790	30.9	30.65	0	0	75119	74781	10037	10194	1757	1938	84185	84185	50149	254	8646	41249	34036	419	350	1535	199	10	31523	50149	254	8646	41249	96.86	59.57	100	82.25	57.7
HiCUP+	v1.0.1	Bowtie2 2.4.5	10000	DRR179525_S3_L001_R1_2_001.hicup.bam	868464	868464	801448	801519	67016	66945	30.84	30.63	7901	8140	666127	662248	176217	178354	18219	19722	516463	516463	368936	3292	113053	252591	147527	7099	5116	23630	3263	137	108282	368919	3292	113048	252579	59.47	71.44	100	68.46	42.48
HiCUP+	v1.0.1	Bowtie2 2.4.5	10000	DRR179525_S3_L001_R1_2_001.hicup.bam	868464	868464	801448	801519	67016	66945	30.84	30.63	7901	8140	688698	683391	164301	168439	7564	8494	551948	551948	393903	3463	120685	269755	158045	7554	5427	24999	3563	144	116358	393883	3463	120679	269741	63.55	71.37	99.99	68.48	45.35
HiCUP+	v1.0.1	HiSAT2 2.2.1	10000	DRR179525_S3_L001_R1_2_001.hicup.bam	868464	868464	801448	801519	67016	66945	30.84	30.63	7901	8140	666127	662248	176217	178354	18219	19722	516463	516463	368936	3292	113053	252591	147527	7099	5116	23630	3263	137	108282	368919	3292	113048	252579	59.47	71.44	100	68.46	42.48
HiCUP+	v1.0.1	HiSAT2 2.2.1	10000	DRR179525_S3_L001_R1_2_001.hicup.bam	868464	868464	801448	801519	67016	66945	30.84	30.63	7901	8140	688698	683391	164301	168439	7564	8494	551948	551948	393903	3463	120685	269755	158045	7554	5427	24999	3563	144	116358	393883	3463	120679	269741	63.55	71.37	99.99	68.48	45.35
HiCUP+	v1.0.1	Dragen 3.8.4	10000	DRR179525_S3_L001_R1_2_001.hicup.bam	868464	868464	801448	801519	67016	66945	30.84	30.63	7901	8140	833827	831801	0	0	26736	28523	798705	798705	543290	3978	144895	394417	255415	8539	6008	27955	3927	161	208825	543265	3978	144887	394400	91.97	68.02	100	72.6	62.55
HiCUP+	v1.0.1	Dragen 3.8.4	10000	DRR179525_S3_L001_R1_2_001.hicup.bam	868464	868464	801448	801519	67016	66945	30.84	30.63	0	0	749675	747115	100433	102030	18356	19319	840411	840411	499372	2122	86848	410402	341039	4410	3705	15304	2367	73	315180	499366	2122	86848	410396	96.77	59.42	100	82.18	57.5
HiCUP	v0.8.3	Bowtie 1.1.2	100000	DRR179525_S3_L001_R1_2_001.hicup.bam	8672687	8672687	8000597	8008620	672090	664067	30.94	30.64	79548	80639	6659403	6613106	1749254	1779647	184482	199295	5160643	5160643	3686164	33417	1131519	2521228	1474479	71793	50351	237401	32756	1329	1080849	3684774	33404	1131085	2520285	59.5	71.43	99.96	68.4	42.49
HiCUP	v0.8.3	Bowtie 1.1.2	100000	DRR179525_S3_L001_R1_2_001.hicup.bam	8672687	8672687	8000597	8008620	672090	664067	30.94	30.64	79548	80639	6880899	6821438	1635960	1684479	76280	86131	5510507	5510507	3931006	35400	1205730	2689876	1579501	75975	53445	251814	35801	1424	1161042	3929511	35386	1205261	2688864	63.54	71.34	99.96	68.43	45.31
HiCUP	v0.8.3	Bowtie2 2.4.5	100000	DRR179525_S3_L001_R1_2_001.hicup.bam	8672687	8672687	8000597	8008620	672090	664067	30.94	30.64	79548	80639	6659403	6613106	1749254	1779647	184482	199295	5160643	5160643	3686164	33417	1131519	2521228	1474479	71793	50351	237401	32756	1329	1080849	3684774	33404	1131085	2520285	59.5	71.43	99.96	68.4	42.49
HiCUP	v0.8.3	Bowtie2 2.4.5	100000	DRR179525_S3_L001_R1_2_001.hicup.bam	8672687	8672687	8000597	8008620	672090	664067	30.94	30.64	79548	80639	6880899	6821438	1635960	1684479	76280	86131	5510507	5510507	3931006	35400	1205730	2689876	1579501	75975	53445	251814	35801	1424	1161042	3929511	35386	1205261	2688864	63.54	71.34	99.96	68.43	45.31
HiCUP+	v1.0.1	Bowtie 1.1.2	100000	DRR179525_S3_L001_R1_2_001.hicup.bam	8672687	8672687	8000597	8008620	672090	664067	30.94	30.64	79548	80639	8321535	8303691	0	0	271604	288357	7968486	7968486	5419587	40154	1446747	3932686	2548899	85886	59222	281362	39244	1597	2081588	5417850	40139	1446217	3931494	91.88	68.01	99.97	72.57	62.47
HiCUP+	v1.0.1	Bowtie 1.1.2	100000	DRR179525_S3_L001_R1_2_001.hicup.bam	8672687	8672687	8000597	8008620	672090	664067	30.94	30.64	0	0	7489954	7457681	1000114	1021271	182619	193735	8393163	8393163	4983928	20861	867766	4095301	3409235	44832	36658	152477	23595	859	3150814	4983473	20856	867629	4094988	96.78	59.38	99.99	82.17	57.46
HiCUP+	v1.0.1	Bowtie2 2.4.5	100000	DRR179525_S3_L001_R1_2_001.hicup.bam	86697825	86697825	79976790	80067909	6721035	6629916	30.93	30.64	797511	805324	66559485	66113090	17497043	17785002	1843786	1994409	51586118	51586118	36833403	336612	11301794	25194997	14752715	718693	499760	2372137	326370	13423	10822332	36691055	335217	11257905	25097933	59.5	71.4	99.61	68.4	42.32
HiCUP+	v1.0.1	Bowtie2 2.4.5	100000	DRR179525_S3_L001_R1_2_001.hicup.bam	86697825	86697825	79976790	80067909	6721035	6629916	30.93	30.64	797511	805324	68777166	68194639	16356603	16835013	766545	862849	55084865	55084865	39285358	356417	12047937	26881004	15799507	760885	530223	2516976	356220	14308	11620895	39133659	354953	12001180	26777526	63.54	71.32	99.61	68.43	45.14
HiCUP+	v1.0.1	HiSAT2 2.2.1	100000	DRR179525_S3_L001_R1_2_001.hicup.bam	86697825	86697825	79976790	80067909	6721035	6629916	30.93	30.64	797511	805324	66559485	66113090	17497043	17785002	1843786	1994409	51586118	51586118	36833403	336612	11301794	25194997	14752715	718693	499760	2372137	326370	13423	10822332	36691055	335217	11257905	25097933	59.5	71.4	99.61	68.4	42.32
HiCUP+	v1.0.1	HiSAT2 2.2.1	100000	DRR179525_S3_L001_R1_2_001.hicup.bam	86697825	86697825	79976790	80067909	6721035	6629916	30.93	30.64	797511	805324	68777166	68194639	16356603	16835013	766545	862849	55084865	55084865	39285358	356417	12047937	26881004	15799507	760885	530223	2516976	356220	14308	11620895	39133659	354953	12001180	26777526	63.54	71.32	99.61	68.43	45.14
HiCUP+	v1.0.1	Dragen 3.8.4	100000	DRR179525_S3_L001_R1_2_001.hicup.bam	86697825	86697825	79976790	80067909	6721035	6629916	30.93	30.64	797511	805324	83188387	83006745	0	0	2711927	2885756	79656145	79656145	54172945	403788	14457188	39311969	25483200	860262	587102	2809468	391274	16092	20819002	53995660	402206	14404468	39188986	91.88	68.01	99.67	72.58	62.28
HiCUP+	v1.0.1	Dragen 3.8.4	100000	DRR179525_S3_L001_R1_2_001.hicup.bam	86697825	86697825	79976790	80067909	6721035	6629916	30.93	30.64	0	0	74556552	74556552	10205589	10205589	1935684	1935684	83901917	83901917	49820113	209923	8678581	40931609	34081804	450717	362808	1520947	235576	8814	31502942	49772374	209502	8664271	40898601	96.78	59.38	99.9	82.17	57.41
HiCUP	v0.8.3	Bowtie 1.1.2	1000000	R1
HiCUP	v0.8.3	Bowtie 1.1.2	1000000	R2
HiCUP	v0.8.3	Bowtie2 2.4.5	1000000	R1
HiCUP	v0.8.3	Bowtie2 2.4.5	1000000	R2
HiCUP+	v1.0.1	Bowtie 1.1.2	1000000	R1
HiCUP+	v1.0.1	Bowtie 1.1.2	1000000	R2
HiCUP+	v1.0.1	Bowtie2 2.4.5	1000000	R1
HiCUP+	v1.0.1	Bowtie2 2.4.5	1000000	R2
HiCUP+	v1.0.1	HiSAT2 2.2.1	1000000	R1
HiCUP+	v1.0.1	HiSAT2 2.2.1	1000000	R2
HiCUP+	v1.0.1	Dragen 3.8.4	1000000	R1
HiCUP+	v1.0.1	Dragen 3.8.4	1000000	R2
HiCUP	v0.8.3	Bowtie 1.1.2	10000000	R1
HiCUP	v0.8.3	Bowtie 1.1.2	10000000	R2
HiCUP	v0.8.3	Bowtie2 2.4.5	10000000	R1
HiCUP	v0.8.3	Bowtie2 2.4.5	10000000	R2
HiCUP+	v1.0.1	Bowtie 1.1.2	10000000	R1
HiCUP+	v1.0.1	Bowtie 1.1.2	10000000	R2
HiCUP+	v1.0.1	Bowtie2 2.4.5	10000000	R1
HiCUP+	v1.0.1	Bowtie2 2.4.5	10000000	R2
HiCUP+	v1.0.1	HiSAT2 2.2.1	10000000	R1
HiCUP+	v1.0.1	HiSAT2 2.2.1	10000000	R2
HiCUP+	v1.0.1	Dragen 3.8.4	10000000	R1
HiCUP+	v1.0.1	Dragen 3.8.4	10000000	R2
HiCUP	v0.8.3	Bowtie 1.1.2	100000000	R1
HiCUP	v0.8.3	Bowtie 1.1.2	100000000	R2
HiCUP	v0.8.3	Bowtie2 2.4.5	100000000	R1
HiCUP	v0.8.3	Bowtie2 2.4.5	100000000	R2
HiCUP+	v1.0.1	Bowtie 1.1.2	100000000	R1
HiCUP+	v1.0.1	Bowtie 1.1.2	100000000	R2
HiCUP+	v1.0.1	Bowtie2 2.4.5	100000000	R1
HiCUP+	v1.0.1	Bowtie2 2.4.5	100000000	R2
HiCUP+	v1.0.1	HiSAT2 2.2.1	100000000	R1
HiCUP+	v1.0.1	HiSAT2 2.2.1	100000000	R2
HiCUP+	v1.0.1	Dragen 3.8.4	100000000	R1
HiCUP+	v1.0.1	Dragen 3.8.4	100000000	R2
