## Supplementary Table S2 for "HiCUP-Plus: a fast open-source pipeline for accurately processing large scale Hi-C sequence data"

### Sheet: table-3-sample-1
pipeline	version	aligner	reads		File	Total_reads_processed	Reads_too_short_to_map	%Reads_too_short_to_map	Unique_alignments	%Unique_alignments	Multiple_alignments	%Multiple_alignments	Failed_to_align	%failed_to_align	Paired	%Paired
HiCUP	v0.8.3	Bowtie 1.1.2	1000	R1	DRR179523_S1_L001_R1_001.trunc.fastq.gz	912	9	1	705	77.3	182	20	16	1.8	560	61.4
HiCUP	v0.8.3	Bowtie 1.1.2	1000	R2	DRR179523_S1_L001_R2_001.trunc.fastq.gz	912	8	0.9	701	76.9	189	20.7	14	1.5	560	61.4
HiCUP	v0.8.3	Bowtie2 2.4.5	1000	R1	DRR179523_S1_L001_R1_001.trunc.fastq.gz	912	9	1	730	80	170	18.6	3	0.3	587	64.4
HiCUP	v0.8.3	Bowtie2 2.4.5	1000	R2	DRR179523_S1_L001_R2_001.trunc.fastq.gz	912	8	0.9	710	77.9	187	20.5	7	0.8	587	64.4
HiCUP+	v1.0.1	Bowtie 1.1.2	1000	R1	DRR179523_S1_L001_R1_001.trunc.fastq.gz	912	9	1	705	77.3	182	20	16	1.8	560	61.4
HiCUP+	v1.0.1	Bowtie 1.1.2	1000	R2	DRR179523_S1_L001_R2_001.trunc.fastq.gz	912	8	0.9	701	76.9	189	20.7	14	1.5	560	61.4
HiCUP+	v1.0.1	Bowtie2 2.4.5	1000	R1	DRR179523_S1_L001_R1_001.trunc.fastq.gz	912	9	1	730	80	170	18.6	3	0.3	587	64.4
HiCUP+	v1.0.1	Bowtie2 2.4.5	1000	R2	DRR179523_S1_L001_R2_001.trunc.fastq.gz	912	8	0.9	710	77.9	187	20.5	7	0.8	587	64.4
HiCUP+	v1.0.1	HiSAT2 2.2.1	1000	R1	DRR179523_S1_L001_R1_001.trunc.fastq.gz	912	9	1	881	96.6	0	0	22	2.4	850	93.2
HiCUP+	v1.0.1	HiSAT2 2.2.1	1000	R2	DRR179523_S1_L001_R2_001.trunc.fastq.gz	912	8	0.9	880	96.5	0	0	24	2.6	850	93.2
HiCUP+	v1.0.1	Dragen 3.8.4	1000	R1	DRR179523_S1_L001_R1_001.trunc.fastq.gz	912	0	0	807	88.5	91	10	14	1.5	884	96.9
HiCUP+	v1.0.1	Dragen 3.8.4	1000	R2	DRR179523_S1_L001_R2_001.trunc.fastq.gz	912	0	0	794	87.1	97	10.6	21	2.3	884	96.9
HiCUP	v0.8.3	Bowtie 1.1.2	10000	R1	DRR179523_S1_L001_R1_001.trunc.fastq.gz	8639	72	0.8	6636	76.8	1794	20.8	137	1.6	5152	59.6
HiCUP	v0.8.3	Bowtie 1.1.2	10000	R2	DRR179523_S1_L001_R2_001.trunc.fastq.gz	8639	89	1	6613	76.5	1766	20.4	171	2	5152	59.6
HiCUP	v0.8.3	Bowtie2 2.4.5	10000	R1	DRR179523_S1_L001_R1_001.trunc.fastq.gz	8639	72	0.8	6846	79.2	1668	19.3	53	0.6	5458	63.2
HiCUP	v0.8.3	Bowtie2 2.4.5	10000	R2	DRR179523_S1_L001_R2_001.trunc.fastq.gz	8639	89	1	6788	78.6	1696	19.6	66	0.8	5458	63.2
HiCUP+	v1.0.1	Bowtie 1.1.2	10000	R1	DRR179523_S1_L001_R1_001.trunc.fastq.gz	8639	72	0.8	6636	76.8	1794	20.8	137	1.6	5152	59.6
HiCUP+	v1.0.1	Bowtie 1.1.2	10000	R2	DRR179523_S1_L001_R2_001.trunc.fastq.gz	8639	89	1	6613	76.5	1766	20.4	171	2	5152	59.6
HiCUP+	v1.0.1	Bowtie2 2.4.5	10000	R1	DRR179523_S1_L001_R1_001.trunc.fastq.gz	8639	72	0.8	6846	79.2	1668	19.3	53	0.6	5458	63.2
HiCUP+	v1.0.1	Bowtie2 2.4.5	10000	R2	DRR179523_S1_L001_R2_001.trunc.fastq.gz	8639	89	1	6788	78.6	1696	19.6	66	0.8	5458	63.2
HiCUP+	v1.0.1	HiSAT2 2.2.1	10000	R1	DRR179523_S1_L001_R1_001.trunc.fastq.gz	8639	72	0.8	8339	96.5	0	0	228	2.6	8008	92.7
HiCUP+	v1.0.1	HiSAT2 2.2.1	10000	R2	DRR179523_S1_L001_R2_001.trunc.fastq.gz	8639	89	1	8296	96	0	0	254	2.9	8008	92.7
HiCUP+	v1.0.1	Dragen 3.8.4	10000	R1	DRR179523_S1_L001_R1_001.trunc.fastq.gz	8639	0	0	7426	86	1025	11.9	188	2.2	8341	96.6
HiCUP+	v1.0.1	Dragen 3.8.4	10000	R2	DRR179523_S1_L001_R2_001.trunc.fastq.gz	8639	0	0	7419	85.9	997	11.5	223	2.6	8341	96.6
HiCUP	v0.8.3	Bowtie 1.1.2	100000	R1	DRR179523_S1_L001_R1_001.trunc.fastq.gz	86442	890	1	66631	77.1	17392	20.1	1529	1.8	51743	59.9
HiCUP	v0.8.3	Bowtie 1.1.2	100000	R2	DRR179523_S1_L001_R2_001.trunc.fastq.gz	86442	892	1	66138	76.5	17657	20.4	1755	2	51743	59.9
HiCUP	v0.8.3	Bowtie2 2.4.5	100000	R1	DRR179523_S1_L001_R1_001.trunc.fastq.gz	86442	890	1	68787	79.6	16233	18.8	532	0.6	55267	63.9
HiCUP	v0.8.3	Bowtie2 2.4.5	100000	R2	DRR179523_S1_L001_R2_001.trunc.fastq.gz	86442	892	1	68284	79	16605	19.2	661	0.8	55267	63.9
HiCUP+	v1.0.1	Bowtie 1.1.2	100000	R1	DRR179523_S1_L001_R1_001.trunc.fastq.gz	86442	890	1	66631	77.1	17392	20.1	1529	1.8	51743	59.9
HiCUP+	v1.0.1	Bowtie 1.1.2	100000	R2	DRR179523_S1_L001_R2_001.trunc.fastq.gz	86442	892	1	66138	76.5	17657	20.4	1755	2	51743	59.9
HiCUP+	v1.0.1	Bowtie2 2.4.5	100000	R1	DRR179523_S1_L001_R1_001.trunc.fastq.gz	86442	890	1	68787	79.6	16233	18.8	532	0.6	55267	63.9
HiCUP+	v1.0.1	Bowtie2 2.4.5	100000	R2	DRR179523_S1_L001_R2_001.trunc.fastq.gz	86442	892	1	68284	79	16605	19.2	661	0.8	55267	63.9
HiCUP+	v1.0.1	HiSAT2 2.2.1	100000	R1	DRR179523_S1_L001_R1_001.trunc.fastq.gz	86442	890	1	83200	96.2	0	0	2352	2.7	79797	92.3
HiCUP+	v1.0.1	HiSAT2 2.2.1	100000	R2	DRR179523_S1_L001_R2_001.trunc.fastq.gz	86442	892	1	82898	95.9	0	0	2652	3.1	79797	92.3
HiCUP+	v1.0.1	Dragen 3.8.4	100000	R1	DRR179523_S1_L001_R1_001.trunc.fastq.gz	86442	0	0	74646	86.4	9866	11.4	1930	2.2	83436	96.5
HiCUP+	v1.0.1	Dragen 3.8.4	100000	R2	DRR179523_S1_L001_R2_001.trunc.fastq.gz	86442	0	0	74554	86.2	9824	11.4	2064	2.4	83436	96.5
HiCUP	v0.8.3	Bowtie 1.1.2	1000000	R1	DRR179523_S1_L001_R1_001.trunc.fastq.gz	864948	8836	1	664549	76.8	175456	20.3	16107	1.9	516800	59.7
HiCUP	v0.8.3	Bowtie 1.1.2	1000000	R2	DRR179523_S1_L001_R2_001.trunc.fastq.gz	864948	9025	1	661737	76.5	176764	20.4	17422	2	516800	59.7
HiCUP	v0.8.3	Bowtie2 2.4.5	1000000	R1	DRR179523_S1_L001_R1_001.trunc.fastq.gz	864948	8836	1	686844	79.4	163420	18.9	5848	0.7	551764	63.8
HiCUP	v0.8.3	Bowtie2 2.4.5	1000000	R2	DRR179523_S1_L001_R2_001.trunc.fastq.gz	864948	9025	1	682306	78.9	166903	19.3	6714	0.8	551764	63.8
HiCUP+	v1.0.1	Bowtie 1.1.2	1000000	R1	DRR179523_S1_L001_R1_001.trunc.fastq.gz	864948	8836	1	664549	76.8	175456	20.3	16107	1.9	516800	59.7
HiCUP+	v1.0.1	Bowtie 1.1.2	1000000	R2	DRR179523_S1_L001_R2_001.trunc.fastq.gz	864948	9025	1	661737	76.5	176764	20.4	17422	2	516800	59.7
HiCUP+	v1.0.1	Bowtie2 2.4.5	1000000	R1	DRR179523_S1_L001_R1_001.trunc.fastq.gz	864948	8836	1	686844	79.4	163420	18.9	5848	0.7	551764	63.8
HiCUP+	v1.0.1	Bowtie2 2.4.5	1000000	R2	DRR179523_S1_L001_R2_001.trunc.fastq.gz	864948	9025	1	682306	78.9	166903	19.3	6714	0.8	551764	63.8
HiCUP+	v1.0.1	HiSAT2 2.2.1	1000000	R1	DRR179523_S1_L001_R1_001.trunc.fastq.gz	864948	8836	1	831687	96.2	0	0	24425	2.8	798127	92.3
HiCUP+	v1.0.1	HiSAT2 2.2.1	1000000	R2	DRR179523_S1_L001_R2_001.trunc.fastq.gz	864948	9025	1	829841	95.9	0	0	26082	3	798127	92.3
HiCUP+	v1.0.1	Dragen 3.8.4	1000000	R1	DRR179523_S1_L001_R1_001.trunc.fastq.gz	864948	0	0	746252	86.3	99096	11.5	19600	2.3	835067	96.5
HiCUP+	v1.0.1	Dragen 3.8.4	1000000	R2	DRR179523_S1_L001_R2_001.trunc.fastq.gz	864948	0	0	744021	86	100404	11.6	20523	2.4	835067	96.5
HiCUP	v0.8.3	Bowtie 1.1.2	10000000	R1	DRR179523_S1_L001_R1_001.trunc.fastq.gz	8591850	88396	1	6609210	76.9	1733420	20.2	160824	1.9	5138101	59.8
HiCUP	v0.8.3	Bowtie 1.1.2	10000000	R2	DRR179523_S1_L001_R2_001.trunc.fastq.gz	8591850	90258	1.1	6570765	76.5	1754660	20.4	176167	2.1	5138101	59.8
HiCUP	v0.8.3	Bowtie2 2.4.5	10000000	R1	DRR179523_S1_L001_R1_001.trunc.fastq.gz	8591850	88396	1	6827315	79.5	1618389	18.8	57750	0.7	5481093	63.8
HiCUP	v0.8.3	Bowtie2 2.4.5	10000000	R2	DRR179523_S1_L001_R2_001.trunc.fastq.gz	8591850	90258	1.1	6774177	78.8	1659434	19.3	67981	0.8	5481093	63.8
HiCUP+	v1.0.1	Bowtie 1.1.2	10000000	R1	DRR179523_S1_L001_R1_001.trunc.fastq.gz	8591850	88396	1	6609210	76.9	1733420	20.2	160824	1.9	5138101	59.8
HiCUP+	v1.0.1	Bowtie 1.1.2	10000000	R2	DRR179523_S1_L001_R2_001.trunc.fastq.gz	8591850	90258	1.1	6570765	76.5	1754660	20.4	176167	2.1	5138101	59.8
HiCUP+	v1.0.1	Bowtie2 2.4.5	10000000	R1	DRR179523_S1_L001_R1_001.trunc.fastq.gz	8591850	88396	1	6827315	79.5	1618389	18.8	57750	0.7	5481093	63.8
HiCUP+	v1.0.1	Bowtie2 2.4.5	10000000	R2	DRR179523_S1_L001_R2_001.trunc.fastq.gz	8591850	90258	1.1	6774177	78.8	1659434	19.3	67981	0.8	5481093	63.8
HiCUP+	v1.0.1	HiSAT2 2.2.1	10000000	R1	DRR179523_S1_L001_R1_001.trunc.fastq.gz	8591850	88396	1	8258395	96.1	0	0	245059	2.9	7921858	92.2
HiCUP+	v1.0.1	HiSAT2 2.2.1	10000000	R2	DRR179523_S1_L001_R2_001.trunc.fastq.gz	8591850	90258	1.1	8239420	95.9	0	0	262172	3.1	7921858	92.2
HiCUP+	v1.0.1	Dragen 3.8.4	10000000	R1	DRR179523_S1_L001_R1_001.trunc.fastq.gz	8591850	0	0	7413902	86.3	982702	11.4	195246	2.3	8292715	96.5
HiCUP+	v1.0.1	Dragen 3.8.4	10000000	R2	DRR179523_S1_L001_R2_001.trunc.fastq.gz	8591850	0	0	7386967	86	997163	11.6	207720	2.4	8292715	96.5
HiCUP	v0.8.3	Bowtie 1.1.2	100000000	R1	DRR179523_S1_L001_R1_001.trunc.fastq.gz	85927513	891880	1	66100441	76.9	17326478	20.2	1608714	1.9	51375827	59.8
HiCUP	v0.8.3	Bowtie 1.1.2	100000000	R2	DRR179523_S1_L001_R2_001.trunc.fastq.gz	85927513	898758	1	65709751	76.5	17548957	20.4	1770047	2.1	51375827	59.8
HiCUP	v0.8.3	Bowtie2 2.4.5	100000000	R1	DRR179523_S1_L001_R1_001.trunc.fastq.gz	85927513	891880	1	68278621	79.5	16180784	18.8	576228	0.7	54811884	63.8
HiCUP	v0.8.3	Bowtie2 2.4.5	100000000	R2	DRR179523_S1_L001_R2_001.trunc.fastq.gz	85927513	898758	1	67750653	78.8	16597305	19.3	680797	0.8	54811884	63.8
HiCUP+	v1.0.1	Bowtie 1.1.2	100000000	R1	DRR179523_S1_L001_R1_001.trunc.fastq.gz	85927513	891880	1	66100441	76.9	17326478	20.2	1608714	1.9	51375827	59.8
HiCUP+	v1.0.1	Bowtie 1.1.2	100000000	R2	DRR179523_S1_L001_R2_001.trunc.fastq.gz	85927513	898758	1	65709751	76.5	17548957	20.4	1770047	2.1	51375827	59.8
HiCUP+	v1.0.1	Bowtie2 2.4.5	100000000	R1	DRR179523_S1_L001_R1_001.trunc.fastq.gz	85927513	891880	1	68278621	79.5	16180784	18.8	576228	0.7	54811884	63.8
HiCUP+	v1.0.1	Bowtie2 2.4.5	100000000	R2	DRR179523_S1_L001_R2_001.trunc.fastq.gz	85927513	898758	1	67750653	78.8	16597305	19.3	680797	0.8	54811884	63.8
HiCUP+	v1.0.1	HiSAT2 2.2.1	100000000	R1	DRR179523_S1_L001_R1_001.trunc.fastq.gz	85927513	891880	1	82582714	96.1	0	0	2452919	2.9	79208041	92.2
HiCUP+	v1.0.1	HiSAT2 2.2.1	100000000	R2	DRR179523_S1_L001_R2_001.trunc.fastq.gz	85927513	898758	1	82395501	95.9	0	0	2633254	3.1	79208041	92.2
HiCUP+	v1.0.1	Dragen 3.8.4	100000000	R1	DRR179523_S1_L001_R1_001.trunc.fastq.gz	85927513	0	0	74145454	86.3	9820270	11.4	1961789	2.3	82929135	96.5
HiCUP+	v1.0.1	Dragen 3.8.4	100000000	R2	DRR179523_S1_L001_R2_001.trunc.fastq.gz	85927513	0	0	74145454	86.3	9820270	11.4	1961789	2.3	82929135	96.5

### Sheet: table-3-sample-2
pipeline	version	aligner	reads		File	Total_reads_processed	Reads_too_short_to_map	%Reads_too_short_to_map	Unique_alignments	%Unique_alignments	Multiple_alignments	%Multiple_alignments	Failed_to_align	%failed_to_align	Paired	%Paired
HiCUP	v0.8.3	Bowtie 1.1.2	1000	R1	DRR179524_S2_L001_R1_001.trunc.fastq.gz	892	6	0.7	708	79.4	163	18.3	15	1.7	567	63.6
HiCUP	v0.8.3	Bowtie 1.1.2	1000	R2	DRR179524_S2_L001_R2_001.trunc.fastq.gz	892	6	0.7	686	76.9	180	20.2	20	2.2	567	63.6
HiCUP	v0.8.3	Bowtie2 2.4.5	1000	R1	DRR179524_S2_L001_R1_001.trunc.fastq.gz	892	6	0.7	730	81.8	150	16.8	6	0.7	607	68
HiCUP	v0.8.3	Bowtie2 2.4.5	1000	R2	DRR179524_S2_L001_R2_001.trunc.fastq.gz	892	6	0.7	714	80	163	18.3	9	1	607	68
HiCUP+	v1.0.1	Bowtie 1.1.2	1000	R1	DRR179524_S2_L001_R1_001.trunc.fastq.gz	892	6	0.7	708	79.4	163	18.3	15	1.7	567	63.6
HiCUP+	v1.0.1	Bowtie 1.1.2	1000	R2	DRR179524_S2_L001_R2_001.trunc.fastq.gz	892	6	0.7	686	76.9	180	20.2	20	2.2	567	63.6
HiCUP+	v1.0.1	Bowtie2 2.4.5	1000	R1	DRR179524_S2_L001_R1_001.trunc.fastq.gz	892	6	0.7	730	81.8	150	16.8	6	0.7	607	68
HiCUP+	v1.0.1	Bowtie2 2.4.5	1000	R2	DRR179524_S2_L001_R2_001.trunc.fastq.gz	892	6	0.7	714	80	163	18.3	9	1	607	68
HiCUP+	v1.0.1	HiSAT2 2.2.1	1000	R1	DRR179524_S2_L001_R1_001.trunc.fastq.gz	892	6	0.7	857	96.1	0	0	29	3.3	815	91.4
HiCUP+	v1.0.1	HiSAT2 2.2.1	1000	R2	DRR179524_S2_L001_R2_001.trunc.fastq.gz	892	6	0.7	850	95.3	0	0	36	4	815	91.4
HiCUP+	v1.0.1	Dragen 3.8.4	1000	R1	DRR179524_S2_L001_R1_001.trunc.fastq.gz	892	0	0	799	89.6	84	9.4	9	1	879	98.5
HiCUP+	v1.0.1	Dragen 3.8.4	1000	R2	DRR179524_S2_L001_R2_001.trunc.fastq.gz	892	0	0	778	87.2	96	10.8	18	2	879	98.5
HiCUP	v0.8.3	Bowtie 1.1.2	10000	R1	DRR179524_S2_L001_R1_001.trunc.fastq.gz	8682	87	1	6662	76.7	1735	20	198	2.3	5167	59.5
HiCUP	v0.8.3	Bowtie 1.1.2	10000	R2	DRR179524_S2_L001_R2_001.trunc.fastq.gz	8682	88	1	6623	76.3	1754	20.2	217	2.5	5167	59.5
HiCUP	v0.8.3	Bowtie2 2.4.5	10000	R1	DRR179524_S2_L001_R1_001.trunc.fastq.gz	8682	87	1	6866	79.1	1644	18.9	85	1	5502	63.4
HiCUP	v0.8.3	Bowtie2 2.4.5	10000	R2	DRR179524_S2_L001_R2_001.trunc.fastq.gz	8682	88	1	6834	78.7	1653	19	107	1.2	5502	63.4
HiCUP+	v1.0.1	Bowtie 1.1.2	10000	R1	DRR179524_S2_L001_R1_001.trunc.fastq.gz	8682	87	1	6662	76.7	1735	20	198	2.3	5167	59.5
HiCUP+	v1.0.1	Bowtie 1.1.2	10000	R2	DRR179524_S2_L001_R2_001.trunc.fastq.gz	8682	88	1	6623	76.3	1754	20.2	217	2.5	5167	59.5
HiCUP+	v1.0.1	Bowtie2 2.4.5	10000	R1	DRR179524_S2_L001_R1_001.trunc.fastq.gz	8682	87	1	6866	79.1	1644	18.9	85	1	5502	63.4
HiCUP+	v1.0.1	Bowtie2 2.4.5	10000	R2	DRR179524_S2_L001_R2_001.trunc.fastq.gz	8682	88	1	6834	78.7	1653	19	107	1.2	5502	63.4
HiCUP+	v1.0.1	HiSAT2 2.2.1	10000	R1	DRR179524_S2_L001_R1_001.trunc.fastq.gz	8682	87	1	8321	95.8	0	0	274	3.2	7934	91.4
HiCUP+	v1.0.1	HiSAT2 2.2.1	10000	R2	DRR179524_S2_L001_R2_001.trunc.fastq.gz	8682	88	1	8281	95.4	0	0	313	3.6	7934	91.4
HiCUP+	v1.0.1	Dragen 3.8.4	10000	R1	DRR179524_S2_L001_R1_001.trunc.fastq.gz	8682	0	0	7499	86.4	983	11.3	200	2.3	8391	96.6
HiCUP+	v1.0.1	Dragen 3.8.4	10000	R2	DRR179524_S2_L001_R2_001.trunc.fastq.gz	8682	0	0	7493	86.3	1010	11.6	179	2.1	8391	96.6
HiCUP	v0.8.3	Bowtie 1.1.2	100000	R1	DRR179524_S2_L001_R1_001.trunc.fastq.gz	87021	820	0.9	66991	77	17241	19.8	1969	2.3	52200	60
HiCUP	v0.8.3	Bowtie 1.1.2	100000	R2	DRR179524_S2_L001_R2_001.trunc.fastq.gz	87021	754	0.9	66544	76.5	17457	20.1	2266	2.6	52200	60
HiCUP	v0.8.3	Bowtie2 2.4.5	100000	R1	DRR179524_S2_L001_R1_001.trunc.fastq.gz	87021	820	0.9	69211	79.5	16099	18.5	891	1	55680	64
HiCUP	v0.8.3	Bowtie2 2.4.5	100000	R2	DRR179524_S2_L001_R2_001.trunc.fastq.gz	87021	754	0.9	68671	78.9	16513	19	1083	1.2	55680	64
HiCUP+	v1.0.1	Bowtie 1.1.2	100000	R1	DRR179524_S2_L001_R1_001.trunc.fastq.gz	87021	820	0.9	66991	77	17241	19.8	1969	2.3	52200	60
HiCUP+	v1.0.1	Bowtie 1.1.2	100000	R2	DRR179524_S2_L001_R2_001.trunc.fastq.gz	87021	754	0.9	66544	76.5	17457	20.1	2266	2.6	52200	60
HiCUP+	v1.0.1	Bowtie2 2.4.5	100000	R1	DRR179524_S2_L001_R1_001.trunc.fastq.gz	87021	820	0.9	69211	79.5	16099	18.5	891	1	55680	64
HiCUP+	v1.0.1	Bowtie2 2.4.5	100000	R2	DRR179524_S2_L001_R2_001.trunc.fastq.gz	87021	754	0.9	68671	78.9	16513	19	1083	1.2	55680	64
HiCUP+	v1.0.1	HiSAT2 2.2.1	100000	R1	DRR179524_S2_L001_R1_001.trunc.fastq.gz	87021	820	0.9	83345	95.8	0	0	2856	3.3	79537	91.4
HiCUP+	v1.0.1	HiSAT2 2.2.1	100000	R2	DRR179524_S2_L001_R2_001.trunc.fastq.gz	87021	754	0.9	83046	95.4	0	0	3221	3.7	79537	91.4
HiCUP+	v1.0.1	Dragen 3.8.4	100000	R1	DRR179524_S2_L001_R1_001.trunc.fastq.gz	87021	0	0	75420	86.7	9796	11.3	1805	2.1	84334	96.9
HiCUP+	v1.0.1	Dragen 3.8.4	100000	R2	DRR179524_S2_L001_R2_001.trunc.fastq.gz	87021	0	0	75220	86.4	9962	11.4	1839	2.1	84334	96.9
HiCUP	v0.8.3	Bowtie 1.1.2	1000000	R1	DRR179524_S2_L001_R1_001.trunc.fastq.gz	869884	7876	0.9	667632	76.7	173975	20	20401	2.3	519982	59.8
HiCUP	v0.8.3	Bowtie 1.1.2	1000000	R2	DRR179524_S2_L001_R2_001.trunc.fastq.gz	869884	7845	0.9	664842	76.4	174875	20.1	22322	2.6	519982	59.8
HiCUP	v0.8.3	Bowtie2 2.4.5	1000000	R1	DRR179524_S2_L001_R1_001.trunc.fastq.gz	869884	7876	0.9	690786	79.4	161898	18.6	9324	1.1	556225	63.9
HiCUP	v0.8.3	Bowtie2 2.4.5	1000000	R2	DRR179524_S2_L001_R2_001.trunc.fastq.gz	869884	7845	0.9	686005	78.9	165485	19	10549	1.2	556225	63.9
HiCUP+	v1.0.1	Bowtie 1.1.2	1000000	R1	DRR179524_S2_L001_R1_001.trunc.fastq.gz	869884	7876	0.9	667632	76.7	173975	20	20401	2.3	519982	59.8
HiCUP+	v1.0.1	Bowtie 1.1.2	1000000	R2	DRR179524_S2_L001_R2_001.trunc.fastq.gz	869884	7845	0.9	664842	76.4	174875	20.1	22322	2.6	519982	59.8
HiCUP+	v1.0.1	Bowtie2 2.4.5	1000000	R1	DRR179524_S2_L001_R1_001.trunc.fastq.gz	869884	7876	0.9	690786	79.4	161898	18.6	9324	1.1	556225	63.9
HiCUP+	v1.0.1	Bowtie2 2.4.5	1000000	R2	DRR179524_S2_L001_R2_001.trunc.fastq.gz	869884	7845	0.9	686005	78.9	165485	19	10549	1.2	556225	63.9
HiCUP+	v1.0.1	HiSAT2 2.2.1	1000000	R1	DRR179524_S2_L001_R1_001.trunc.fastq.gz	869884	7876	0.9	832830	95.7	0	0	29178	3.4	795178	91.4
HiCUP+	v1.0.1	HiSAT2 2.2.1	1000000	R2	DRR179524_S2_L001_R2_001.trunc.fastq.gz	869884	7845	0.9	830560	95.5	0	0	31479	3.6	795178	91.4
HiCUP+	v1.0.1	Dragen 3.8.4	1000000	R1	DRR179524_S2_L001_R1_001.trunc.fastq.gz	869884	0	0	752979	86.6	99041	11.4	17864	2.1	842698	96.9
HiCUP+	v1.0.1	Dragen 3.8.4	1000000	R2	DRR179524_S2_L001_R2_001.trunc.fastq.gz	869884	0	0	751069	86.3	100050	11.5	18765	2.2	842698	96.9
HiCUP	v0.8.3	Bowtie 1.1.2	10000000	R1	DRR179524_S2_L001_R1_001.trunc.fastq.gz	8645698	77462	0.9	6643699	76.8	1717996	19.9	206541	2.4	5170981	59.8
HiCUP	v0.8.3	Bowtie 1.1.2	10000000	R2	DRR179524_S2_L001_R2_001.trunc.fastq.gz	8645698	77940	0.9	6603580	76.4	1741087	20.1	223091	2.6	5170981	59.8
HiCUP	v0.8.3	Bowtie2 2.4.5	10000000	R1	DRR179524_S2_L001_R1_001.trunc.fastq.gz	8645698	77462	0.9	6868778	79.4	1604117	18.6	95341	1.1	5526697	63.9
HiCUP	v0.8.3	Bowtie2 2.4.5	10000000	R2	DRR179524_S2_L001_R2_001.trunc.fastq.gz	8645698	77940	0.9	6814208	78.8	1648528	19.1	105022	1.2	5526697	63.9
HiCUP+	v1.0.1	Bowtie 1.1.2	10000000	R1	DRR179524_S2_L001_R1_001.trunc.fastq.gz	8645698	77462	0.9	6643699	76.8	1717996	19.9	206541	2.4	5170981	59.8
HiCUP+	v1.0.1	Bowtie 1.1.2	10000000	R2	DRR179524_S2_L001_R2_001.trunc.fastq.gz	8645698	77940	0.9	6603580	76.4	1741087	20.1	223091	2.6	5170981	59.8
HiCUP+	v1.0.1	Bowtie2 2.4.5	10000000	R1	DRR179524_S2_L001_R1_001.trunc.fastq.gz	8645698	77462	0.9	6868778	79.4	1604117	18.6	95341	1.1	5526697	63.9
HiCUP+	v1.0.1	Bowtie2 2.4.5	10000000	R2	DRR179524_S2_L001_R2_001.trunc.fastq.gz	8645698	77940	0.9	6814208	78.8	1648528	19.1	105022	1.2	5526697	63.9
HiCUP+	v1.0.1	HiSAT2 2.2.1	10000000	R1	DRR179524_S2_L001_R1_001.trunc.fastq.gz	8645698	77462	0.9	8272787	95.7	0	0	295449	3.4	7898772	91.4
HiCUP+	v1.0.1	HiSAT2 2.2.1	10000000	R2	DRR179524_S2_L001_R2_001.trunc.fastq.gz	8645698	77940	0.9	8254539	95.5	0	0	313219	3.6	7898772	91.4
HiCUP+	v1.0.1	Dragen 3.8.4	10000000	R1	DRR179524_S2_L001_R1_001.trunc.fastq.gz	8645698	0	0	7489674	86.6	978421	11.3	177603	2.1	8374123	96.9
HiCUP+	v1.0.1	Dragen 3.8.4	10000000	R2	DRR179524_S2_L001_R2_001.trunc.fastq.gz	8645698	0	0	7462631	86.3	995391	11.5	187676	2.2	8374123	96.9
HiCUP	v0.8.3	Bowtie 1.1.2	100000000	R1	DRR179524_S2_L001_R1_001.trunc.fastq.gz	86474968	773035	0.9	66457478	76.9	17177575	19.9	2066880	2.4	51712237	59.8
HiCUP	v0.8.3	Bowtie 1.1.2	100000000	R2	DRR179524_S2_L001_R2_001.trunc.fastq.gz	86474968	778283	0.9	66036853	76.4	17426249	20.2	2233583	2.6	51712237	59.8
HiCUP	v0.8.3	Bowtie2 2.4.5	100000000	R1	DRR179524_S2_L001_R1_001.trunc.fastq.gz	86474968	773035	0.9	68708830	79.5	16038829	18.5	954274	1.1	55268663	63.9
HiCUP	v0.8.3	Bowtie2 2.4.5	100000000	R2	DRR179524_S2_L001_R2_001.trunc.fastq.gz	86474968	778283	0.9	68141271	78.8	16501957	19.1	1053457	1.2	55268663	63.9
HiCUP+	v1.0.1	Bowtie 1.1.2	100000000	R1	DRR179524_S2_L001_R1_001.trunc.fastq.gz	86474968	773035	0.9	66457478	76.9	17177575	19.9	2066880	2.4	51712237	59.8
HiCUP+	v1.0.1	Bowtie 1.1.2	100000000	R2	DRR179524_S2_L001_R2_001.trunc.fastq.gz	86474968	778283	0.9	66036853	76.4	17426249	20.2	2233583	2.6	51712237	59.8
HiCUP+	v1.0.1	Bowtie2 2.4.5	100000000	R1	DRR179524_S2_L001_R1_001.trunc.fastq.gz	86474968	773035	0.9	68708830	79.5	16038829	18.5	954274	1.1	55268663	63.9
HiCUP+	v1.0.1	Bowtie2 2.4.5	100000000	R2	DRR179524_S2_L001_R2_001.trunc.fastq.gz	86474968	778283	0.9	68141271	78.8	16501957	19.1	1053457	1.2	55268663	63.9
HiCUP+	v1.0.1	HiSAT2 2.2.1	100000000	R1	DRR179524_S2_L001_R1_001.trunc.fastq.gz	86474968	773035	0.9	82746635	95.7	0	0	2955298	3.4	79001567	91.4
HiCUP+	v1.0.1	HiSAT2 2.2.1	100000000	R2	DRR179524_S2_L001_R2_001.trunc.fastq.gz	86474968	778283	0.9	82557822	95.5	0	0	3138863	3.6	79001567	91.4
HiCUP+	v1.0.1	Dragen 3.8.4	100000000	R1	DRR179524_S2_L001_R1_001.trunc.fastq.gz	86474968	0	0	74915785	86.6	9778618	11.3	1780565	2.1	83755325	96.9
HiCUP+	v1.0.1	Dragen 3.8.4	100000000	R2	DRR179524_S2_L001_R2_001.trunc.fastq.gz	86474968	0	0	74915785	86.6	9778618	11.3	1780565	2.1	83755325	96.9

### Sheet: table-3-sample-3
pipeline	version	aligner	reads		File	Total_reads_processed	Reads_too_short_to_map	%Reads_too_short_to_map	Unique_alignments	%Unique_alignments	Multiple_alignments	%Multiple_alignments	Failed_to_align	%failed_to_align	Paired	%Paired
HiCUP	v0.8.3	Bowtie 1.1.2	1000	R1	DRR179525_S3_L001_R1_001.trunc.fastq.gz	913	7	0.8	694	76	196	21.5	16	1.8	545	59.7
HiCUP	v0.8.3	Bowtie 1.1.2	1000	R2	DRR179525_S3_L001_R2_001.trunc.fastq.gz	913	10	1.1	703	77	179	19.6	21	2.3	545	59.7
HiCUP	v0.8.3	Bowtie2 2.4.5	1000	R1	DRR179525_S3_L001_R1_001.trunc.fastq.gz	913	7	0.8	721	79	179	19.6	6	0.7	587	64.3
HiCUP	v0.8.3	Bowtie2 2.4.5	1000	R2	DRR179525_S3_L001_R2_001.trunc.fastq.gz	913	10	1.1	730	80	167	18.3	6	0.7	587	64.3
HiCUP+	v1.0.1	Bowtie 1.1.2	1000	R1	DRR179525_S3_L001_R1_001.trunc.fastq.gz	913	7	0.8	694	76	196	21.5	16	1.8	545	59.7
HiCUP+	v1.0.1	Bowtie 1.1.2	1000	R2	DRR179525_S3_L001_R2_001.trunc.fastq.gz	913	10	1.1	703	77	179	19.6	21	2.3	545	59.7
HiCUP+	v1.0.1	Bowtie2 2.4.5	1000	R1	DRR179525_S3_L001_R1_001.trunc.fastq.gz	913	7	0.8	721	79	179	19.6	6	0.7	587	64.3
HiCUP+	v1.0.1	Bowtie2 2.4.5	1000	R2	DRR179525_S3_L001_R2_001.trunc.fastq.gz	913	10	1.1	730	80	167	18.3	6	0.7	587	64.3
HiCUP+	v1.0.1	HiSAT2 2.2.1	1000	R1	DRR179525_S3_L001_R1_001.trunc.fastq.gz	913	7	0.8	886	97	0	0	20	2.2	851	93.2
HiCUP+	v1.0.1	HiSAT2 2.2.1	1000	R2	DRR179525_S3_L001_R2_001.trunc.fastq.gz	913	10	1.1	877	96.1	0	0	26	2.8	851	93.2
HiCUP+	v1.0.1	Dragen 3.8.4	1000	R1	DRR179525_S3_L001_R1_001.trunc.fastq.gz	913	0	0	794	87	102	11.2	17	1.9	884	96.8
HiCUP+	v1.0.1	Dragen 3.8.4	1000	R2	DRR179525_S3_L001_R2_001.trunc.fastq.gz	913	0	0	794	87	102	11.2	17	1.9	884	96.8
HiCUP	v0.8.3	Bowtie 1.1.2	10000	R1	DRR179525_S3_L001_R1_001.trunc.fastq.gz	8641	74	0.9	6593	76.3	1782	20.6	192	2.2	5145	59.5
HiCUP	v0.8.3	Bowtie 1.1.2	10000	R2	DRR179525_S3_L001_R2_001.trunc.fastq.gz	8641	83	1	6649	76.9	1721	19.9	188	2.2	5145	59.5
HiCUP	v0.8.3	Bowtie2 2.4.5	10000	R1	DRR179525_S3_L001_R1_001.trunc.fastq.gz	8641	74	0.9	6845	79.2	1646	19	76	0.9	5521	63.9
HiCUP	v0.8.3	Bowtie2 2.4.5	10000	R2	DRR179525_S3_L001_R2_001.trunc.fastq.gz	8641	83	1	6864	79.4	1612	18.7	82	0.9	5521	63.9
HiCUP+	v1.0.1	Bowtie 1.1.2	10000	R1	DRR179525_S3_L001_R1_001.trunc.fastq.gz	8641	74	0.9	6593	76.3	1782	20.6	192	2.2	5145	59.5
HiCUP+	v1.0.1	Bowtie 1.1.2	10000	R2	DRR179525_S3_L001_R2_001.trunc.fastq.gz	8641	83	1	6649	76.9	1721	19.9	188	2.2	5145	59.5
HiCUP+	v1.0.1	Bowtie2 2.4.5	10000	R1	DRR179525_S3_L001_R1_001.trunc.fastq.gz	8641	74	0.9	6845	79.2	1646	19	76	0.9	5521	63.9
HiCUP+	v1.0.1	Bowtie2 2.4.5	10000	R2	DRR179525_S3_L001_R2_001.trunc.fastq.gz	8641	83	1	6864	79.4	1612	18.7	82	0.9	5521	63.9
HiCUP+	v1.0.1	HiSAT2 2.2.1	10000	R1	DRR179525_S3_L001_R1_001.trunc.fastq.gz	8641	74	0.9	8286	95.9	0	0	281	3.3	7943	91.9
HiCUP+	v1.0.1	HiSAT2 2.2.1	10000	R2	DRR179525_S3_L001_R2_001.trunc.fastq.gz	8641	83	1	8282	95.8	0	0	276	3.2	7943	91.9
HiCUP+	v1.0.1	Dragen 3.8.4	10000	R1	DRR179525_S3_L001_R1_001.trunc.fastq.gz	8641	0	0	7466	86.4	993	11.5	182	2.1	8364	96.8
HiCUP+	v1.0.1	Dragen 3.8.4	10000	R2	DRR179525_S3_L001_R2_001.trunc.fastq.gz	8641	0	0	7442	86.1	1010	11.7	189	2.2	8364	96.8
HiCUP	v0.8.3	Bowtie 1.1.2	100000	R1	DRR179525_S3_L001_R1_001.trunc.fastq.gz	86913	739	0.9	66632	76.7	17690	20.4	1852	2.1	51626	59.4
HiCUP	v0.8.3	Bowtie 1.1.2	100000	R2	DRR179525_S3_L001_R2_001.trunc.fastq.gz	86913	823	0.9	66243	76.2	17857	20.5	1990	2.3	51626	59.4
HiCUP	v0.8.3	Bowtie2 2.4.5	100000	R1	DRR179525_S3_L001_R1_001.trunc.fastq.gz	86913	739	0.9	68959	79.3	16483	19	732	0.8	55227	63.5
HiCUP	v0.8.3	Bowtie2 2.4.5	100000	R2	DRR179525_S3_L001_R2_001.trunc.fastq.gz	86913	823	0.9	68345	78.6	16884	19.4	861	1	55227	63.5
HiCUP+	v1.0.1	Bowtie 1.1.2	100000	R1	DRR179525_S3_L001_R1_001.trunc.fastq.gz	86913	739	0.9	66632	76.7	17690	20.4	1852	2.1	51626	59.4
HiCUP+	v1.0.1	Bowtie 1.1.2	100000	R2	DRR179525_S3_L001_R2_001.trunc.fastq.gz	86913	823	0.9	66243	76.2	17857	20.5	1990	2.3	51626	59.4
HiCUP+	v1.0.1	Bowtie2 2.4.5	100000	R1	DRR179525_S3_L001_R1_001.trunc.fastq.gz	86913	739	0.9	68959	79.3	16483	19	732	0.8	55227	63.5
HiCUP+	v1.0.1	Bowtie2 2.4.5	100000	R2	DRR179525_S3_L001_R2_001.trunc.fastq.gz	86913	823	0.9	68345	78.6	16884	19.4	861	1	55227	63.5
HiCUP+	v1.0.1	HiSAT2 2.2.1	100000	R1	DRR179525_S3_L001_R1_001.trunc.fastq.gz	86913	739	0.9	83478	96	0	0	2696	3.1	79926	92
HiCUP+	v1.0.1	HiSAT2 2.2.1	100000	R2	DRR179525_S3_L001_R2_001.trunc.fastq.gz	86913	823	0.9	83195	95.7	0	0	2895	3.3	79926	92
HiCUP+	v1.0.1	Dragen 3.8.4	100000	R1	DRR179525_S3_L001_R1_001.trunc.fastq.gz	86913	0	0	75119	86.4	10037	11.5	1757	2	84185	96.9
HiCUP+	v1.0.1	Dragen 3.8.4	100000	R2	DRR179525_S3_L001_R2_001.trunc.fastq.gz	86913	0	0	74781	86	10194	11.7	1938	2.2	84185	96.9
HiCUP	v0.8.3	Bowtie 1.1.2	1000000	R1	DRR179525_S3_L001_R1_001.trunc.fastq.gz	868464	7901	0.9	666127	76.7	176217	20.3	18219	2.1	516463	59.5
HiCUP	v0.8.3	Bowtie 1.1.2	1000000	R2	DRR179525_S3_L001_R2_001.trunc.fastq.gz	868464	8140	0.9	662248	76.3	178354	20.5	19722	2.3	516463	59.5
HiCUP	v0.8.3	Bowtie2 2.4.5	1000000	R1	DRR179525_S3_L001_R1_001.trunc.fastq.gz	868464	7901	0.9	688698	79.3	164301	18.9	7564	0.9	551948	63.6
HiCUP	v0.8.3	Bowtie2 2.4.5	1000000	R2	DRR179525_S3_L001_R2_001.trunc.fastq.gz	868464	8140	0.9	683391	78.7	168439	19.4	8494	1	551948	63.6
HiCUP+	v1.0.1	Bowtie 1.1.2	1000000	R1	DRR179525_S3_L001_R1_001.trunc.fastq.gz	868464	7901	0.9	666127	76.7	176217	20.3	18219	2.1	516463	59.5
HiCUP+	v1.0.1	Bowtie 1.1.2	1000000	R2	DRR179525_S3_L001_R2_001.trunc.fastq.gz	868464	8140	0.9	662248	76.3	178354	20.5	19722	2.3	516463	59.5
HiCUP+	v1.0.1	Bowtie2 2.4.5	1000000	R1	DRR179525_S3_L001_R1_001.trunc.fastq.gz	868464	7901	0.9	688698	79.3	164301	18.9	7564	0.9	551948	63.6
HiCUP+	v1.0.1	Bowtie2 2.4.5	1000000	R2	DRR179525_S3_L001_R2_001.trunc.fastq.gz	868464	8140	0.9	683391	78.7	168439	19.4	8494	1	551948	63.6
HiCUP+	v1.0.1	HiSAT2 2.2.1	1000000	R1	DRR179525_S3_L001_R1_001.trunc.fastq.gz	868464	7901	0.9	833827	96	0	0	26736	3.1	798705	92
HiCUP+	v1.0.1	HiSAT2 2.2.1	1000000	R2	DRR179525_S3_L001_R2_001.trunc.fastq.gz	868464	8140	0.9	831801	95.8	0	0	28523	3.3	798705	92
HiCUP+	v1.0.1	Dragen 3.8.4	1000000	R1	DRR179525_S3_L001_R1_001.trunc.fastq.gz	868464	0	0	749675	86.3	100433	11.6	18356	2.1	840411	96.8
HiCUP+	v1.0.1	Dragen 3.8.4	1000000	R2	DRR179525_S3_L001_R2_001.trunc.fastq.gz	868464	0	0	747115	86	102030	11.7	19319	2.2	840411	96.8
HiCUP	v0.8.3	Bowtie 1.1.2	10000000	R1	DRR179525_S3_L001_R1_001.trunc.fastq.gz	8672687	79548	0.9	6659403	76.8	1749254	20.2	184482	2.1	5160643	59.5
HiCUP	v0.8.3	Bowtie 1.1.2	10000000	R2	DRR179525_S3_L001_R2_001.trunc.fastq.gz	8672687	80639	0.9	6613106	76.3	1779647	20.5	199295	2.3	5160643	59.5
HiCUP	v0.8.3	Bowtie2 2.4.5	10000000	R1	DRR179525_S3_L001_R1_001.trunc.fastq.gz	8672687	79548	0.9	6880899	79.3	1635960	18.9	76280	0.9	5510507	63.5
HiCUP	v0.8.3	Bowtie2 2.4.5	10000000	R2	DRR179525_S3_L001_R2_001.trunc.fastq.gz	8672687	80639	0.9	6821438	78.7	1684479	19.4	86131	1	5510507	63.5
HiCUP+	v1.0.1	Bowtie 1.1.2	10000000	R1	DRR179525_S3_L001_R1_001.trunc.fastq.gz	8672687	79548	0.9	6659403	76.8	1749254	20.2	184482	2.1	5160643	59.5
HiCUP+	v1.0.1	Bowtie 1.1.2	10000000	R2	DRR179525_S3_L001_R2_001.trunc.fastq.gz	8672687	80639	0.9	6613106	76.3	1779647	20.5	199295	2.3	5160643	59.5
HiCUP+	v1.0.1	Bowtie2 2.4.5	10000000	R1	DRR179525_S3_L001_R1_001.trunc.fastq.gz	8672687	79548	0.9	6880899	79.3	1635960	18.9	76280	0.9	5510507	63.5
HiCUP+	v1.0.1	Bowtie2 2.4.5	10000000	R2	DRR179525_S3_L001_R2_001.trunc.fastq.gz	8672687	80639	0.9	6821438	78.7	1684479	19.4	86131	1	5510507	63.5
HiCUP+	v1.0.1	HiSAT2 2.2.1	10000000	R1	DRR179525_S3_L001_R1_001.trunc.fastq.gz	8672687	79548	0.9	8321535	96	0	0	271604	3.1	7968486	91.9
HiCUP+	v1.0.1	HiSAT2 2.2.1	10000000	R2	DRR179525_S3_L001_R2_001.trunc.fastq.gz	8672687	80639	0.9	8303691	95.7	0	0	288357	3.3	7968486	91.9
HiCUP+	v1.0.1	Dragen 3.8.4	10000000	R1	DRR179525_S3_L001_R1_001.trunc.fastq.gz	8672687	0	0	7489954	86.4	1000114	11.5	182619	2.1	8393163	96.8
HiCUP+	v1.0.1	Dragen 3.8.4	10000000	R2	DRR179525_S3_L001_R2_001.trunc.fastq.gz	8672687	0	0	7457681	86	1021271	11.8	193735	2.2	8393163	96.8
HiCUP	v0.8.3	Bowtie 1.1.2	100000000	R1	DRR179525_S3_L001_R1_001.trunc.fastq.gz	86697825	797511	0.9	66559485	76.8	17497043	20.2	1843786	2.1	51586118	59.5
HiCUP	v0.8.3	Bowtie 1.1.2	100000000	R2	DRR179525_S3_L001_R2_001.trunc.fastq.gz	86697825	805324	0.9	66113090	76.3	17785002	20.5	1994409	2.3	51586118	59.5
HiCUP	v0.8.3	Bowtie2 2.4.5	100000000	R1	DRR179525_S3_L001_R1_001.trunc.fastq.gz	86697825	797511	0.9	68777166	79.3	16356603	18.9	766545	0.9	55084865	63.5
HiCUP	v0.8.3	Bowtie2 2.4.5	100000000	R2	DRR179525_S3_L001_R2_001.trunc.fastq.gz	86697825	805324	0.9	68194639	78.7	16835013	19.4	862849	1	55084865	63.5
HiCUP+	v1.0.1	Bowtie 1.1.2	100000000	R1	DRR179525_S3_L001_R1_001.trunc.fastq.gz	86697825	797511	0.9	66559485	76.8	17497043	20.2	1843786	2.1	51586118	59.5
HiCUP+	v1.0.1	Bowtie 1.1.2	100000000	R2	DRR179525_S3_L001_R2_001.trunc.fastq.gz	86697825	805324	0.9	66113090	76.3	17785002	20.5	1994409	2.3	51586118	59.5
HiCUP+	v1.0.1	Bowtie2 2.4.5	100000000	R1	DRR179525_S3_L001_R1_001.trunc.fastq.gz	86697825	797511	0.9	68777166	79.3	16356603	18.9	766545	0.9	55084865	63.5
HiCUP+	v1.0.1	Bowtie2 2.4.5	100000000	R2	DRR179525_S3_L001_R2_001.trunc.fastq.gz	86697825	805324	0.9	68194639	78.7	16835013	19.4	862849	1	55084865	63.5
HiCUP+	v1.0.1	HiSAT2 2.2.1	100000000	R1	DRR179525_S3_L001_R1_001.trunc.fastq.gz	86697825	797511	0.9	83188387	96	0	0	2711927	3.1	79656145	91.9
HiCUP+	v1.0.1	HiSAT2 2.2.1	100000000	R2	DRR179525_S3_L001_R2_001.trunc.fastq.gz	86697825	805324	0.9	83006745	95.7	0	0	2885756	3.3	79656145	91.9
HiCUP+	v1.0.1	Dragen 3.8.4	100000000	R1	DRR179525_S3_L001_R1_001.trunc.fastq.gz	86697825	0	0	74556552	86	10205589	11.8	1935684	2.2	83901917	96.8
HiCUP+	v1.0.1	Dragen 3.8.4	100000000	R2	DRR179525_S3_L001_R2_001.trunc.fastq.gz	86697825	0	0	74556552	86	10205589	11.8	1935684	2.2	83901917	96.8
